# Gene interaction perturbation network deciphers a high-resolution taxonomy in colorectal cancer

**DOI:** 10.1101/2022.09.02.506442

**Authors:** Zaoqu Liu, Siyuan Weng, Qin Dang, Hui Xu, Yuqing Ren, Chunguang Guo, Zhe Xing, Zhenqiang Sun, Xinwei Han

**Author notes:** **Correspondence to:** Department of Interventional Radiology, The First Affiliated Hospital of Zhengzhou University, Zhengzhou, China. Email Address (Xinwei Han). Department of Colorectal Surgery, The First Affiliated Hospital of Zhengzhou University, Zhengzhou, China. Email Address (Zhenqiang Sun).

## Abstract

Molecular subtypes of colorectal cancer (CRC) are currently identified via the snapshot transcriptional profiles, largely ignoring the dynamic changes of gene expressions. Conversely, biological networks remain relatively stable irrespective of time and condition. Here, we introduce an individual-specific gene interaction perturbation network-based (GIN) approach and identify six GIN subtypes (GINS1-6) with distinguishing features: (i) GINS1 (proliferative, 24%∼34%), elevated proliferative activity, high tumor purity, immune-desert, *PIK3CA* mutations, and immunotherapeutic resistance; (ii) GINS2 (stromal-rich, 14%∼22%), abundant fibroblasts, immune-suppressed, stem-cell-like, *SMAD4* mutations, unfavorable prognosis, high potential of recurrence and metastasis, immunotherapeutic resistance, and sensitive to fluorouracil-based chemotherapy; (iii) GINS3 (*KRAS*-inactivated, 13%∼20%), high tumor purity, immune-desert, activation of *EGFR* and ephrin receptors, chromosomal instability (CIN), fewer *KRAS* mutations, *SMOC1* methylation, immunotherapeutic resistance, and sensitive to cetuximab and bevacizumab; (iv) GINS4 (mixed, 10%∼19%), moderate level of stromal and immune activities, transit-amplifying-like, and *TMEM106A* methylation; (v) GINS5 (immune-activated, 12%∼24%), stronger immune activation, plentiful tumor mutation and neoantigen burden, microsatellite instability and high CpG island methylator phenotype, *BRAF* mutations, favorable prognosis, and sensitive to immunotherapy and *PARP* inhibitors; (vi) GINS6, (metabolic, 5%∼8%), accumulated fatty acids, enterocyte-like, and *BMP* activity. Overall, the novel high-resolution taxonomy derived from an interactome perspective could facilitate more effective management of CRC patients.
