## Supplementary File 1 for "Gene interaction perturbation network deciphers a high-resolution taxonomy in colorectal cancer"

### Sheet: S1
Supplementary File 1. The PAM-centroid distance classifier included 289 subtype-discriminant genes
Subtype	Gene
GINS1	ACE2
GINS1	CKMT2
GINS1	CTTNBP2
GINS1	DNAJC6
GINS1	ELAVL2
GINS1	EREG
GINS1	FREM2
GINS1	KIF15
GINS1	MAP7D2
GINS1	MKI67
GINS1	MYRIP
GINS1	NAALADL2
GINS1	PAH
GINS1	PCNA
GINS1	RBL1
GINS1	RUBCNL
GINS1	SPC25
GINS1	TDGF1
GINS1	UGT2A3
GINS2	ABI3BP
GINS2	ADAM12
GINS2	ASPN
GINS2	BEX4
GINS2	C1orf162
GINS2	C7
GINS2	COL10A1
GINS2	COL11A1
GINS2	COL8A1
GINS2	COMP
GINS2	FAP
GINS2	FNDC1
GINS2	HMCN1
GINS2	HOPX
GINS2	JCAD
GINS2	KIF26B
GINS2	LOX
GINS2	MATN3
GINS2	MFAP5
GINS2	NAP1L3
GINS2	NOX4
GINS2	NTM
GINS2	PLN
GINS2	PLPP4
GINS2	PRKD1
GINS2	PRRX1
GINS2	SPOCK1
GINS2	SPP1
GINS2	STON1
GINS2	SYNC
GINS2	TCEAL7
GINS2	THBS2
GINS2	TMEM45A
GINS2	TNFAIP6
GINS2	TWIST1
GINS2	VGLL3
GINS2	ZFPM2
GINS2	ZNF521
GINS3	AKR1C4
GINS3	BCL2A1
GINS3	C10orf99
GINS3	C11orf16
GINS3	C19orf84
GINS3	C9orf16
GINS3	CABP4
GINS3	CAPS
GINS3	CCL18
GINS3	CCL8
GINS3	COL9A2
GINS3	COL9A3
GINS3	CPNE7
GINS3	CYP4F12
GINS3	DPEP1
GINS3	EFNA3
GINS3	ENTPD2
GINS3	EPOR
GINS3	EVPL
GINS3	FAM71A
GINS3	FIBCD1
GINS3	GJB4
GINS3	GLP1R
GINS3	GNG4
GINS3	GOLGA6L1
GINS3	GOLGA6L22
GINS3	GOLGA6L6
GINS3	GPR153
GINS3	GRIN2D
GINS3	HR
GINS3	HSD11B2
GINS3	IHH
GINS3	IL22RA1
GINS3	KCNS1
GINS3	KLC3
GINS3	KRT23
GINS3	LGR6
GINS3	LOC102724488
GINS3	LRRC10B
GINS3	LY6G6D
GINS3	LY6G6F
GINS3	LY6G6F-LY6G6D
GINS3	MACROD1
GINS3	MAPK12
GINS3	MLXIPL
GINS3	MSLN
GINS3	MUC5AC
GINS3	MYL10
GINS3	NOTUM
GINS3	NSMF
GINS3	PPP1R1B
GINS3	PRAP1
GINS3	PRB1
GINS3	PRB2
GINS3	PRSS33
GINS3	PRSS8
GINS3	RAB3IL1
GINS3	RARA
GINS3	REG3A
GINS3	RNF157
GINS3	SEMA4G
GINS3	SERINC2
GINS3	SLC39A4
GINS3	SYT15
GINS3	SYT7
GINS3	TMEM52
GINS3	TNK1
GINS3	TPD52L3
GINS3	TPPP3
GINS3	TRIM29
GINS3	VIPR1
GINS3	WNT10B
GINS3	WNT11
GINS4	C3orf80
GINS4	CCDC80
GINS4	CCL2
GINS4	CCN4
GINS4	CFHR1
GINS4	CHRDL1
GINS4	CHRDL2
GINS4	CLC
GINS4	CLEC5A
GINS4	CLIP4
GINS4	CLMP
GINS4	CNN1
GINS4	COL14A1
GINS4	COLEC12
GINS4	CRISPLD1
GINS4	CYP1B1
GINS4	DCLK1
GINS4	DKK2
GINS4	DPT
GINS4	DPYD
GINS4	DPYSL3
GINS4	ECRG4
GINS4	EFEMP1
GINS4	EPYC
GINS4	EVI2A
GINS4	EVI2B
GINS4	F13A1
GINS4	FDCSP
GINS4	GZMK
GINS4	HTR2B
GINS4	ISM1
GINS4	KCNMA1
GINS4	LMOD1
GINS4	LY96
GINS4	MAB21L2
GINS4	MGP
GINS4	MRC1
GINS4	MS4A14
GINS4	MYL9
GINS4	NEXN
GINS4	OGN
GINS4	PTGIS
GINS4	RSPO3
GINS4	SCN7A
GINS4	SERPING1
GINS4	SFRP1
GINS4	SFRP2
GINS4	SFRP4
GINS4	SLIT2
GINS4	SRPX
GINS4	SYNM
GINS4	SYNPO2
GINS4	TMEM255A
GINS4	TNFSF13B
GINS4	TNS1
GINS5	ABLIM2
GINS5	ACKR4
GINS5	ADGRG6
GINS5	AIM2
GINS5	AK8
GINS5	AOC1
GINS5	AP1S3
GINS5	ASB12
GINS5	ASCL2
GINS5	AZGP1
GINS5	BAG2
GINS5	BTNL8
GINS5	C16orf54
GINS5	CALB1
GINS5	CALHM6
GINS5	CCL3
GINS5	CCL3L1
GINS5	CCL3L3
GINS5	CD274
GINS5	CRTAM
GINS5	CXCL5
GINS5	CXCL9
GINS5	FCGR3A
GINS5	FCGR3B
GINS5	FOXD1
GINS5	GBP4
GINS5	GBP5
GINS5	GNLY
GINS5	GZMA
GINS5	HCAR2
GINS5	HCAR3
GINS5	HOXC6
GINS5	IDO1
GINS5	IFI44
GINS5	IGF2BP3
GINS5	IGSF6
GINS5	KLRC1
GINS5	KLRC2
GINS5	LOC388813
GINS5	MNDA
GINS5	NCF2
GINS5	PLAAT4
GINS5	RAB27B
GINS5	SAMD9L
GINS5	SAMSN1
GINS5	SDR16C5
GINS5	SEMG1
GINS5	SLCO1B3
GINS5	TFAP2A
GINS5	TFEC
GINS5	TLR1
GINS5	TLR8
GINS5	TNFSF9
GINS5	ZIC2
GINS6	ADH1B
GINS6	AGTR1
GINS6	ALOX12
GINS6	AQP8
GINS6	ASB5
GINS6	BCHE
GINS6	CLDN8
GINS6	CNTN3
GINS6	DHCR24
GINS6	FABP4
GINS6	GCG
GINS6	MAMDC2
GINS6	MEOX2
GINS6	MMRN1
GINS6	MS4A12
GINS6	MYOT
GINS6	PLA2G4D
GINS6	PLA2G4A
GINS6	PLA2G6
GINS6	PLP1
GINS6	TMEM100
GINS1	MRPL9
GINS1	IPO4
GINS1	SNRPB2
GINS1	FBL
GINS1	RAD23B
GINS1	RPL34
GINS1	RANBP1
GINS1	HNRNPD
GINS1	PGK1
GINS1	FARSA
GINS1	IMP4
GINS1	SLC29A2
GINS1	TRIM28
GINS1	PCBP1
GINS1	HNRNPA1
GINS1	PHB
GINS1	MYBBP1A
GINS1	TYMS
GINS1	CCNA2
GINS1	HNRNPU
GINS1	LSM2
GINS1	GOT2
GINS1	MCM2
GINS1	SRSF2
GINS1	SUPV3L1
GINS1	PPRC1
GINS1	RABEPK
GINS1	NOP56
GINS1	CCT2
