## Supplementary File 2 for "Gene interaction perturbation network deciphers a high-resolution taxonomy in colorectal cancer"

### Sheet: S2
Supplementary File 2. Clinical characteristics of six subtypes in validation datasets
Cohorts	Characteristics	Class	GINS1	GINS2	GINS3	GINS4	GINS5	GINS6	P-value
Discovery	Age	≤65	0.344	0.384	0.269	0.323	0.318	0.247	0.164
		>65	0.656	0.616	0.731	0.677	0.682	0.753
	Gender	Male	0.532	0.521	0.502	0.599	0.493	0.563	0.315
		Female	0.468	0.479	0.498	0.401	0.507	0.437
	AJCC stage	I	0.111876	0.0195122	0.0807692	0.0765027	0.0862069	0.121212	3.25e-09
		II	0.419966	0.321951	0.4	0.393443	0.469828	0.333333
		III	0.29432	0.390244	0.346154	0.377049	0.331897	0.348485
		IV	0.173838	0.268293	0.173077	0.153005	0.112069	0.19697
	T stage	T4	0.216	0.335	0.252	0.216	0.248	0.206	0.002
		T3	0.629	0.61	0.647	0.711	0.664	0.647
		T2	0.13	0.0545	0.0756	0.0515	0.0885	0.118
		T1	0.0254	0	0.0252	0.0206	0	0.0294
	N stage	N2	0.197	0.371	0.21	0.271	0.228	0.206	0.016
		N1	0.261	0.253	0.294	0.281	0.219	0.235
		N0	0.541	0.376	0.496	0.448	0.553	0.559
	M stage	M0	0.785933	0.534351	0.738461	0.829787	0.834783	0.857143	2.4e-08
		M1	0.214067	0.465649	0.261539	0.170213	0.165217	0.142857
	MSI	MSI-H/dMMR	0.0337838	0.119565	0.0677966	0.133333	0.535714	0.03125	5.93295e-38
		MSS-pMMR	0.966216	0.880435	0.932203	0.866667	0.464286	0.96875
	ACT	Non-response	0.630631	0.285714	0.553571	0.608696	0.543478	0.555556	2.666e-05
		Response	0.369369	0.714286	0.446429	0.391304	0.456522	0.444444
	Bevacizumab	Non-response	0.705882	0.75	0.2	0.6	0.285714	0.5	0.001
		Response	0.294118	0.25	0.8	0.4	0.714286	0.5
	TP53	Mutation	0.514768	0.569444	0.576087	0.409639	0.386667	0.333333	0.084
		Wild-type	0.485232	0.430556	0.423913	0.590361	0.613333	0.666667
	KRAS	Mutation	0.394231	0.427083	0.184783	0.374046	0.402062	0.351351	0.006
		Wild-type	0.605769	0.572917	0.815217	0.625954	0.597938	0.648649
	BRAF	Mutation	0.00716846	0.0879121	0.0909091	0.104762	0.252101	0.0588235	1.46e-12
		Wild-type	0.992832	0.912088	0.909091	0.895238	0.747899	0.941176
GSE13067	MSI	MSI	0	0.111111	0	0	0.818182	0	2.22164e-08
		MSS	1	0.888889	1	1	0.181818	1
GSE13294	MSI	MSI	0.257143	0.545455	0.25	0.533333	0.9375	0.5	3.91544e-07
		MSS	0.742857	0.454545	0.75	0.466667	0.0625	0.5
GSE18088	MSI	MSI-H	0.214286	0.25	0	0.166667	1	0	9.65111e-06
		MSS	0.785714	0.75	1	0.833333	0	1
GSE18105	M stage	M0	0.655172	0.333333	0.6875	0.571429	0.882353	0.75	0.0282299
		M1	0.344828	0.666667	0.3125	0.428571	0.117647	0.25
GSE33113	Age	≤65	0.3	0.333333	0.454545	0.5	0.357143	0.285714	0.834895
		>65	0.7	0.666667	0.545455	0.5	0.642857	0.714286
	Gender	Female	0.6	0.5	0.333333	0.5	0.642857	0.428571	0.651195
		Male	0.4	0.5	0.666667	0.5	0.357143	0.571429
GSE64256	M stage	M0	0.866667	0.611111	0.842105	0.714286	0.95	1	0.0426661
		M1	0.133333	0.388889	0.157895	0.285714	0.05	0
GSE71222	M stage	M0	0.921053	0.590909	0.875	0.833333	0.956522	0.857143	0.00967681
		M1	0.0789474	0.409091	0.125	0.166667	0.0434783	0.142857
GSE104645	Gender	Female	0.5	0.272727	0.25	0.25	0.4	0.333333	0.792453
		Male	0.5	0.727273	0.75	0.75	0.6	0.666667
	ACT	Non-response	0.5625	0.181818	0.5	0.5	0.4	0.666667	0.4334
		Response	0.4375	0.818182	0.5	0.5	0.6	0.333333
GSE106584	AJCC stage	I	0.0512821	0	0.117647	0.04	0.277778	0	0.0358135
		II	0.358974	0.26087	0.470588	0.36	0.444444	0.333333
		III	0.435897	0.521739	0.411765	0.52	0.277778	0.666667
		IV	0.153846	0.217391	0	0.08	0	0
GSE131418	Age	≤65	0.5	0.65	0.5	0.647059	0.3	0.285714	0.170188
		>65	0.5	0.35	0.5	0.352941	0.7	0.714286
	Gender	Female	0.470588	0.4	0.5	0.647059	0.75	0.285714	0.135984
		Male	0.529412	0.6	0.5	0.352941	0.25	0.714286
	T stage	T1	0.15625	0	0.05	0.0625	0	0.285714	0.142223
		T2	0.15625	0	0.25	0.25	0.1	0.142857
		T3	0.53125	0.631579	0.5	0.5625	0.75	0.428571
		T4	0.15625	0.368421	0.2	0.125	0.15	0.142857
	N stage	N0	0.75	0.315789	0.5	0.4375	0.55	0.857143	0.0816574
		N1	0.125	0.315789	0.3	0.25	0.35	0
		N2	0.125	0.368421	0.2	0.3125	0.1	0.142857
	M stage	M0	0.882353	0.4	0.65	0.647059	0.95	0.714286	0.000756328
		M1	0.117647	0.6	0.35	0.352941	0.05	0.285714
	AJCC stage	I	0.264706	0	0.1	0.294118	0.1	0.428571	0.001371
		II	0.441176	0.15	0.3	0.117647	0.45	0.285714
		III	0.176471	0.25	0.25	0.235294	0.4	0
		IV	0.117647	0.6	0.35	0.352941	0.05	0.285714
GSE16125	Age	≤65	0.444444	0.666667	0.5	0.666667	0.5	0	0.68286
		>65	0.555556	0.333333	0.5	0.333333	0.5	1
	Gender	Female	0.444444	0.5	0.75	1	0.5	0.5	0.601939
		Male	0.555556	0.5	0.25	0	0.5	0.5
GSE41258	Age	≤65	0.4	0.5625	0.483871	0.458333	0.575758	0.363636	0.63553
		>65	0.6	0.4375	0.516129	0.541667	0.424242	0.636364
	Gender	Female	0.533333	0.40625	0.548387	0.375	0.515152	0.272727	0.463766
		Male	0.466667	0.59375	0.451613	0.625	0.484848	0.727273
	AJCC stage	I	0.0666667	0.0625	0.322581	0.0833333	0.151515	0.181818	0.0082468
		II	0.266667	0.15625	0.258065	0.25	0.242424	0.454545
		III	0.333333	0.15625	0.129032	0.416667	0.363636	0.181818
		IV	0.333333	0.625	0.290323	0.25	0.242424	0.181818
	M stage	M0	0.666667	0.375	0.709677	0.75	0.757576	0.818182	0.00883562
		M1	0.333333	0.625	0.290323	0.25	0.242424	0.181818
	N stage	N0	0.433333	0.40625	0.709677	0.416667	0.454545	0.727273	0.128709
		N1	0.4	0.3125	0.16129	0.25	0.212121	0.181818
		N2	0.166667	0.28125	0.129032	0.333333	0.333333	0.0909091
	T stage	T1	0.0666667	0	0.0322581	0	0	0	0.127476
		T2	0.133333	0.0625	0.322581	0.0833333	0.212121	0.272727
		T3	0.7	0.84375	0.645161	0.791667	0.757576	0.727273
		T4	0.1	0.09375	0	0.125	0.030303	0
	TP53	Mutation	0.76	0.625	0.653846	0.588235	0.44	0.666667	0.326506
		Wild-type	0.24	0.375	0.346154	0.411765	0.56	0.333333
	MSI	MSI-H	0.148148	0.107143	0.0645161	0.181818	0.533333	0	1.99603e-05
		MSI-L/MSS	0.851852	0.892857	0.935484	0.818182	0.466667	1
GSE5851	Age	≤65	0.684211	0.727273	0.769231	0.333333	0.818182	0.666667	0.256898
		>65	0.315789	0.272727	0.230769	0.666667	0.181818	0.333333
	Gender	Female	0.473684	0.5	0.307692	0.555556	0.583333	0.5	0.806635
		Male	0.526316	0.5	0.692308	0.444444	0.416667	0.5
	Cetuximab	Non-response	0.941176	1	0.583333	1	1	1	0.00425062
		Response	0.0588235	0	0.416667	0	0	0
GSE75315	Age	≤65	0.333333	0.434783	0.464286	0.333333	0.354839	0.5	0.759959
		>65	0.666667	0.565217	0.535714	0.666667	0.645161	0.5
	Gender	Female	0.333333	0.434783	0.464286	0.380952	0.580645	0.214286	0.186888
		Male	0.666667	0.565217	0.535714	0.619048	0.419355	0.785714
	BRAF	Mutation	0	0.0434783	0.0357143	0.1	0.483871	0.142857	1.88924e-08
		Wild-type	1	0.956522	0.964286	0.9	0.516129	0.857143
TCGA-CRC	Age	≤65	0.4375	0.465909	0.443299	0.450704	0.341176	0.296296	0.382258
		>65	0.5625	0.534091	0.556701	0.549296	0.658824	0.703704
	Gender	Female	0.423611	0.488636	0.381443	0.535211	0.423529	0.555556	0.276514
		Male	0.576389	0.511364	0.618557	0.464789	0.576471	0.444444
	T stage	T1	0.0347222	0.0229885	0.0206186	0.028169	0.0470588	0.037037	0.0312738
		T2	0.180556	0.0804598	0.216495	0.0985915	0.247059	0.148148
		T3	0.715278	0.712644	0.659794	0.704225	0.635294	0.814815
		T4	0.0694444	0.183908	0.103093	0.169014	0.0705882	0
	N stage	N0	0.692308	0.390805	0.453608	0.450704	0.811765	0.481481	1.29229e-08
		N1	0.181818	0.356322	0.298969	0.239437	0.141176	0.37037
		N2	0.125874	0.252874	0.247423	0.309859	0.0470588	0.148148
	M stage	M0	0.886364	0.7375	0.736264	0.824561	0.974359	0.913043	5.52818e-05
		M1	0.113636	0.2625	0.263736	0.175439	0.025641	0.0869565
	AJCC stage	I	0.188406	0.0588235	0.189474	0.119403	0.285714	0.115385	5.36817e-08
		II	0.478261	0.341176	0.231579	0.328358	0.511905	0.346154
		III	0.231884	0.352941	0.326316	0.38806	0.178571	0.461538
		IV	0.101449	0.247059	0.252632	0.164179	0.0238095	0.0769231
GSE26682	Age	≤65	0.333333	0.282609	0.229167	0.25	0.208333	0.15	0.514491
		>65	0.666667	0.717391	0.770833	0.75	0.791667	0.85
	Gender	Female	0.362319	0.456522	0.5	0.45	0.5	0.7	0.16261
		Male	0.637681	0.543478	0.5	0.55	0.5	0.3
	MSI	MSI-H	0.0461538	0.0238095	0.0232558	0.0540541	0.5	0	3.03578e-15
		MSI-L/MSS	0.953846	0.97619	0.976744	0.945946	0.5	1
GSE24551	MSI	MSI-H	0.0833333	0.0322581	0.172414	0.214286	0.464286	0.0769231	0.000129911
		MSI-L/MSS	0.916667	0.967742	0.827586	0.785714	0.535714	0.923077
GSE12945	Age	≤65	0.1875	0.888889	0.6	0.5	0.5	0.75	0.0226417
		>65	0.8125	0.111111	0.4	0.5	0.5	0.25
	Gender	Female	0.5	0.666667	0.4	0.333333	0.166667	0.5	0.509249
		Male	0.5	0.333333	0.6	0.666667	0.833333	0.5
	T stage	T2	0.1875	0	0.4	0.666667	0.5	0.25	0.0981501
		T3	0.8125	0.777778	0.5	0.333333	0.5	0.75
		T4	0	0.222222	0.1	0	0	0
	N stage	N0	0.4375	0.333333	0.8	0.833333	0.833333	0.75	0.195221
		N1	0.375	0.222222	0.1	0.166667	0.166667	0.25
		N2	0.1875	0.444444	0.1	0	0	0
	M stage	M0	0.875	0.666667	1	1	1	1	0.126469
		M1	0.125	0.333333	0	0	0	0
	UICC stage	I	0.0625	0	0.4	0.666667	0.5	0.25	0.116166
		II	0.375	0.333333	0.4	0.166667	0.333333	0.5
		III	0.4375	0.333333	0.2	0.166667	0.166667	0.25
		IV	0.125	0.333333	0	0	0	0
