## Supplementary File 3 for "Gene interaction perturbation network deciphers a high-resolution taxonomy in colorectal cancer"

### Sheet: S3
Supplementary File 3. Details of baseline information in our in-house dataset.
Characteristics	Class
Age	>65 (N= 142)
	≤65 (N = 72)
Gender	Female (N = 107)
	Male (N = 107)
M stage	M0 (N = 181)
	M1 (N = 33)
AJCC stage	I (N = 23)
	II (N = 84)
	III (N = 74)
	IV (N = 33)
MSI	MSI-H (N = 29)
	MSI-L/MSS (N = 119)
ACT	Non-response (N = 51)
	Response (N = 30)
Bevacizumab	Non-response (N = 27)
	Response (N = 15)
