## Supplementary File 4 for "Gene interaction perturbation network deciphers a high-resolution taxonomy in colorectal cancer"

### Sheet: S4
Supplementary File 4. The forward and reverse primers for qRT-PCR.
Subtype	Gene	Forward (5’- to 3’-)	Reverse (5’- to 3’-)
GINS1	KIF15	CAACCAAGTAATGAAGGTGATGCC	AACGTGAAGGTCTTGGGCTC
GINS1	CCNA2	CAGTGAGTGTTAATGAAGTACCAG	CCTATCAATGTAGTTCACAGCC
GINS1	TDGF1	AGATGGCCCGCTTCTCTTAC	CAGGTATCCCCGAGATGGAC
GINS2	NTM	GTCTCTTCCAAGGAGTGCCC	AGCATAGAGGATGGTGCTGC
GINS2	PLPP4	TGGCCATTGAGATCGGGGT	GGTGTGAGGAAAGAAATTGCAAAC
GINS3	TNK1	GAGTCGCCGCTTCCGCCTTGA	ACCGATACCTCTCGCAGGAAGT
GINS3	NSMF	AGGATGTACAGCGTTGACCG	CCTGAACACCGAGATGGCTT
GINS4	EVI2B	CAGTTTGCTAGAGGAACATTTTAAATC	ATCCATTTCAGAATATTTCCTCGTTATC
GINS4	SERPING1	ATTCTCCTACCCAGCCCACT	GGCGTCACTGTTGTTGCTTA
GINS4	MGP	TTTGTGTTATGAATCACATGAAAGC	AGCGTTCTCGGATCCTCTCT
GINS5	CD274	CCAAGGCCGAAGTCATCTGG	CAGTGTGCTGGTCACATTGAA
GINS5	AP1S3	GCTCTTCAGTCGACAAGGGA	GCGTCAAGAGCTCATTGTCC
GINS6	BCHE	CGTGCTCAACAATGTCGATTCTG	GTCCATCATGTAATTGTTCCAGCG
GINS6	FABP4	ACGAGAGGATGATAAACTGGTGG	GCGAACTTCAGTCCAGGTCAAC
Ref	GAPDH	AACGATTTGGTCGTATTGG	TTGATTTTGGAGGGATCTCG
