## Supplementary File 5 for "Gene interaction perturbation network deciphers a high-resolution taxonomy in colorectal cancer"

### Sheet: S5
Supplementary File 5. Clinical characteristics of six subtypes in our in-house dataset.
Characteristics	Class	GINS1	GINS2	GINS3	GINS4	GINS5	GINS6	P-value
Age	>65 (N= 142)	0.672414	0.742857	0.558824	0.71875	0.733333	0.52	0.3165
	≤65 (N = 72)	0.327586	0.257143	0.441176	0.28125	0.266667	0.48
Gender	Female (N = 107)	0.5	0.514286	0.529412	0.5	0.5	0.44	0.991894
	Male (N = 107)	0.5	0.485714	0.470588	0.5	0.5	0.56
M stage	M0 (N = 181)	0.862069	0.628571	0.852941	0.84375	1	0.92	0.00167567
	M1 (N = 33)	0.137931	0.371429	0.147059	0.15625	0	0.08
AJCC stage	I (N = 23)	0.137931	0.0571429	0.0294118	0.0625	0.166667	0.2	0.00147271
	II (N = 84)	0.448276	0.114286	0.558824	0.375	0.466667	0.36
	III (N = 74)	0.275862	0.457143	0.264706	0.40625	0.366667	0.36
	IV (N = 33)	0.137931	0.371429	0.147059	0.15625	0	0.08
MSI	MSI-H (N = 29)	0.0487805	0.208333	0.0384615	0.294118	0.6	0.0588235	2.33e-06
	MSI-L/MSS (N = 119)	0.95122	0.791667	0.961538	0.705882	0.4	0.941176
ACT	Non-response (N = 51)	0.791667	0.25	0.6	0.615385	0.6	0.857143	0.041
	Response (N = 30)	0.208333	0.75	0.4	0.384615	0.4	0.142857
Bevacizumab	Non-response (N = 27)	0.666667	0.8	0.333333	0.75	0.714286	0.8	0.39
	Response (N = 15)	0.333333	0.2	0.666667	0.25	0.285714	0.2
