## Supplementary File 6 for "Gene interaction perturbation network deciphers a high-resolution taxonomy in colorectal cancer"

### Sheet: S6
Supplementary File 6. Publicly available gene signatures used in this study.
Name	Study	PMID	Source
Reactome database	Jassal et al. Nucleic acids research. 2020	18981052	https://reactome.org/
Hallmark gene sets	Liberzon et al. Cell systems. 2015	26771021	https://www.gsea-msigdb.org/gsea/index.jsp
ESTIMATE stromal and immune gene sets	Yoshihara et al. Nature communications. 2013	24113773	https://sourceforge.net/projects/estimateproject/
Immunomodulatory genes	Thorsson et al. Immunity. 2018	29628290	https://www.ncbi.nlm.nih.gov/labs/pmc/articles/PMC5982584/bin/NIHMS958212-supplement-6.xlsx
Tumor neoantigen	Wu et al. Genomics, proteomics & bioinformatics. 2018	30223042	http://biopharm.zju.edu.cn/tsnadb/
CD4+ T cells, CD8+ T cells, MDSC, Treg cells, Th1 and Th2 cells	Charoentong et al. Cell reports. 2017	28052254	https://www.cell.com/cms/10.1016/j.celrep.2016.12.019/attachment/62e65396-67d8-4992-82a7-0cc4f9b8db5c/mmc2.xlsx
Fibroblasts	Becht et al. Genome biology. 2016	27765066	https://github.com/ebecht/MCPcounter/blob/master/Signatures/genes.txt
M1 and M2 macrophages	Chen et al. Methods in molecular biology. 2018	29344893	https://cibersort.stanford.edu/
Cytolytic Activity (CYT)	Rooney et al. Cell. 2015	25594174	https://www.ncbi.nlm.nih.gov/labs/pmc/articles/PMC4856474/
Tumor Immune Dysfunction and Exclusion (TIDE)	Jiang et al. Nature medicine. 2018	30127393	http://tide.dfci.harvard.edu/
Immunophenoscore	Charoentong et al. Cell reports. 2017	28052254	https://github.com/MayerC-imed/Immunophenogram
T-cell-inflamed gene expression profiles	Ayers et al. The Journal of clinical investigation. 2017	28650338	https://www.ncbi.nlm.nih.gov/labs/pmc/articles/PMC5531419/
Cancer-immunity cycle: eight axes of the immunogram score	Karasaki et al. Journal of thoracic oncology. 2017	28088513	https://www.jto.org/cms/10.1016/j.jtho.2017.01.005/attachment/296a19d9-9d77-4ff8-bed7-59ee168113f0/mmc5.docx
KEGG database	Kanehisa et al. Nucleic acids research. 2017	27899662	https://www.genome.jp/kegg/
Metabolite-Protein Interaction Network	Chen et al. Advanced science. 2021	34247449	https://www.ncbi.nlm.nih.gov/labs/pmc/articles/PMC8425875/
Enterocyte, Inflammatory, Transit-amplifying, Stem-like, Goblet-like signature	Sadanandam et al. Nature medicine. 2013	23584089	https://www.ncbi.nlm.nih.gov/labs/pmc/articles/PMC3774607/
Serrated CRC-like, Conventional CRC-like signature	Laiho et al. Oncogene. 2007	16819509	https://static-content.springer.com/esm/art%3A10.1038%2Fsj.onc.1209778/MediaObjects/41388_2007_BF1209778_MOESM3_ESM.xls
WNT signaling	Liberzon et al. Cell systems. 2015	26771021	https://www.gsea-msigdb.org/gsea/index.jsp
Crypt base and top signature	Kosinski et al. Proc Natl Acad Sci U S A. 2007	17881565	https://www.ncbi.nlm.nih.gov/labs/pmc/articles/PMC2000506/
Stemness signatures	Pinto et al. Nucleic acids research. 2015	26007653	http://stemchecker.sysbiolab.eu
Receptor/ligand interactions	Ramilowski et al. Nature communications. 2015	26198319	https://static-content.springer.com/esm/art%3A10.1038%2Fncomms8866/MediaObjects/41467_2015_BFncomms8866_MOESM611_ESM.xlsx
