## Supplementary File 7 for "Gene interaction perturbation network deciphers a high-resolution taxonomy in colorectal cancer"

### Sheet: S7
Supplementary File 7. Sample set enrichment analysis delineated the biological attributes inherent to GINS subtypes. *P <0.05, **P <0.01, ***P <0.001.
Hallmark	GINS1	GINS2	GINS3	GINS4	GINS5	GINS6
ADIPOGENESIS	-0.014	-0.014	-0.026	0.017	0.058	0.362**
ALLOGRAFT_REJECTION	-0.148	0.031	-0.13	0.297	0.568***	0.12
ANDROGEN_RESPONSE	-0.027	0.095	-0.156	0.078	0.079	0.109
ANGIOGENESIS	-0.169	0.536***	-0.154	0.292	0.119	0.066
APICAL_JUNCTION	-0.128	0.358**	0.003	0.241	-0.011	0.146
APICAL_SURFACE	-0.074	0.038	0.013	0.091	0.034	0.073
APOPTOSIS	-0.112	0.143	-0.111	0.158	0.134	0.08
BILE_ACID_METABOLISM	0.03	-0.055	-0.01	0.022	-0.036	0.362**
CHOLESTEROL_HOMEOSTASIS	0.004	0.061	-0.053	-0.013	0.056	-0.1
COAGULATION	-0.149	0.163	-0.046	0.299	0.052	0.165
COMPLEMENT	-0.149	0.11	-0.129	0.291	0.506***	0.177
DNA_REPAIR	0.36**	-0.029	0.022	-0.156	0.055	-0.333*
E2F_TARGETS	0.425***	-0.055	-0.124	-0.382**	0.188	-0.625***
EPITHELIAL_MESENCHYMAL_TRANSITION	-0.236	0.625***	-0.2	0.335*	0.121	0.154
ESTROGEN_RESPONSE_EARLY	-0.047	0.064	0.003	0.057	-0.002	0.07
ESTROGEN_RESPONSE_LATE	-0.02	0.027	-0.003	0.019	0.039	-0.01
FATTY_ACID_METABOLISM	0.028	-0.087	-0.029	-0.032	0.087	0.313*
G2M_CHECKPOINT	0.397**	-0.016	-0.131	-0.324*	0.15	-0.535***
GLYCOLYSIS	0.018	0.021	-0.038	-0.074	0.102	-0.222
HEDGEHOG_SIGNALING	-0.077	0.169	0.019	0.106	-0.093	0.082
HEME_METABOLISM	-0.043	-0.025	-0.001	0.076	0.009	0.189
HYPOXIA	-0.126	0.164	-0.108	0.234	0.1	0.135
IL2_STAT5_SIGNALING	-0.112	0.111	-0.123	0.248	0.149	0.131
IL6_JAK_STAT3_SIGNALING	-0.149	0.091	-0.138	0.315*	0.22	0.162
INFLAMMATORY_RESPONSE	-0.163	0.129	-0.151	0.307*	0.547***	0.126
INTERFERON_ALPHA_RESPONSE	-0.136	-0.01	-0.119	0.228	0.603***	-0.059
INTERFERON_GAMMA_RESPONSE	-0.164	0.04	-0.163	0.296	0.62***	0.101
KRAS_SIGNALING_DN	-0.011	-0.068	0.36**	0.034	-0.087	0.094
KRAS_SIGNALING_UP	-0.116	0.165	-0.407***	0.196	0.144	0.169
MITOTIC_SPINDLE	0.026	0.09	-0.1	-0.065	0.042	-0.12
MTORC1_SIGNALING	0.065	0.047	-0.109	-0.148	0.186	-0.327*
MYC_TARGETS_V1	0.39**	-0.028	-0.048	-0.333*	0.127	-0.579***
MYC_TARGETS_V2	0.408***	-0.104	0.081	-0.367**	0.037	-0.644***
MYOGENESIS	-0.142	0.347*	0.017	0.274	-0.062	0.251
NOTCH_SIGNALING	-0.051	0.169	-0.069	0.058	-0.008	0.057
OXIDATIVE_PHOSPHORYLATION	0.075	-0.151	-0.001	-0.137	0.128	0.374**
P53_PATHWAY	-0.072	0.056	-0.01	0.073	0.067	0.006
PANCREAS_BETA_CELLS	-0.02	-0.016	-0.006	0.06	0.014	0.143
PEROXISOME	0.065	-0.066	-0.013	-0.072	0.004	-0.049
PI3K_AKT_MTOR_SIGNALING	-0.01	0.017	-0.028	0.026	0.03	0.004
PROTEIN_SECRETION	-0.005	0.068	-0.121	0.045	0.055	0.114
REACTIVE_OXYGEN_SPECIES_PATHWAY	-0.04	-0.025	-0.002	0.016	0.135	-0.09
SPERMATOGENESIS	0.075	-0.087	0.01	-0.122	0.028	-0.174
TGF_BETA_SIGNALING	-0.1	0.439***	-0.148	0.204	0.048	0.186
TNFA_SIGNALING_VIA_NFKB	-0.159	0.198	-0.166	0.286	0.182	0.111
UNFOLDED_PROTEIN_RESPONSE	0.052	0.056	-0.066	-0.115	0.095	-0.278
UV_RESPONSE_DN	-0.098	0.239	-0.199	0.246	0.051	0.271
UV_RESPONSE_UP	-0.015	0.031	-0.003	-0.002	0.055	-0.125
WNT_BETA_CATENIN_SIGNALING	-0.003	0.246	0.034	0.027	-0.133	-0.073
XENOBIOTIC_METABOLISM	-0.024	-0.034	0.013	0.049	0.028	0.306*
