## Supplementary File 8 for "Gene interaction perturbation network deciphers a high-resolution taxonomy in colorectal cancer"

### Sheet: S8
Supplementary File 8. Gene cluster 3 and 10 were identified by Mfuzz analysis.
Gene	Mfuzz_Cluster
ABHD3	3
ACADM	3
ACAT1	3
ACBD5	3
ACKR4	3
ACP3	3
ACSM3	3
ADGRE2	3
ADGRF1	3
ADGRG7	3
ADH6	3
ADPRS	3
AGFG2	3
AGR2	3
AGR3	3
AHCYL2	3
AIM2	3
AK1	3
AKR1A1	3
AKR1B10	3
AKR7A2	3
AKR7A3	3
ALAS1	3
ALDH1L1	3
ALDH3A2	3
ALDH6A1	3
ANG	3
ANKMY2	3
ANKRD12	3
ANKS4B	3
ANXA10	3
ANXA13	3
AP5M1	3
APOBEC3G	3
APOL1	3
APOL3	3
APOL4	3
APOL6	3
ARAP2	3
ASRGL1	3
ASS1	3
ATP10D	3
ATP5F1A	3
ATP5F1D	3
ATP5IF1	3
ATP6V1B2	3
ATP9B	3
ATPAF2	3
AUH	3
AURKAIP1	3
B3GALT5	3
BAK1	3
BATF2	3
BCL10	3
BCL2A1	3
BCL2L14	3
BCL2L15	3
BCO1	3
BDH1	3
BHLHA15	3
BIRC3	3
BLNK	3
BPNT1	3
BST2	3
C12orf57	3
C18orf32	3
C1orf210	3
C4BPB	3
C4orf19	3
C4orf33	3
C9orf24	3
CA2	3
CA8	3
CADPS2	3
CALHM6	3
CALM3	3
CASP1	3
CASP3	3
CASP4	3
CASP5	3
CASP7	3
CATSPERB	3
CBR1	3
CBR3	3
CCDC25	3
CCDC68	3
CCL4	3
CCL8	3
CCNG1	3
CCR6	3
CD247	3
CD274	3
CD28	3
CD55	3
CD69	3
CD86	3
CD96	3
CDC42SE2	3
CDKL1	3
CDKN2C	3
CHAC1	3
CHCHD10	3
CHP1	3
CIB1	3
CKLF	3
CKLF-CMTM1	3
CLDN18	3
CLDN7	3
CLEC4A	3
CMPK2	3
CNDP2	3
CNNM4	3
COPS4	3
CORO2A	3
CPS1	3
CPT2	3
CRACD	3
CRADD	3
CRELD2	3
CRIP1	3
CRTAM	3
CRYBG1	3
CT83	3
CTBS	3
CTSC	3
CTSE	3
CXCL10	3
CXCL13	3
CXCL16	3
CXCL9	3
CYB5A	3
CYBB	3
CYP2C18	3
CYSTM1	3
DAPP1	3
DDB2	3
DDX60	3
DDX60L	3
DENND2D	3
DERL2	3
DHRS4	3
DHRS4L2	3
DISP1	3
DLST	3
DMBT1	3
DMXL2	3
DNAJC22	3
DOCK5	3
DOCK8	3
DPP4	3
DTX3L	3
DUSP4	3
E2F2	3
EAPP	3
ECHS1	3
ECI1	3
EGF	3
EGLN3	3
EIF4E3	3
ELAPOR1	3
ELL3	3
ELP3	3
ELP5	3
EMC6	3
ENOSF1	3
EPHX2	3
EPSTI1	3
ERAP1	3
ETFB	3
ETFDH	3
ETHE1	3
ETV7	3
FAM149A	3
FAM162A	3
FAM221A	3
FAS	3
FBXO25	3
FBXO6	3
FBXO8	3
FCAMR	3
FCGR2A	3
FCGR2B	3
FCGR3A	3
FCGR3B	3
FFAR2	3
FFAR4	3
FH	3
FKBP11	3
FLRT3	3
FOXA1	3
FUT2	3
GABBR1	3
GABRP	3
GALE	3
GALNT12	3
GALNT5	3
GALNT7	3
GAS2L1	3
GATA6	3
GBP1	3
GBP3	3
GBP4	3
GBP5	3
GCH1	3
GCNT3	3
GDA	3
GFER	3
GIMAP2	3
GK	3
GMDS	3
GMPR	3
GNLY	3
GOLM1	3
GOT1	3
GP2	3
GPAT3	3
GPN2	3
GPR65	3
GPR82	3
GSDMB	3
GSDMD	3
GSKIP	3
GSR	3
GSTZ1	3
GTF2B	3
GZMA	3
GZMB	3
HADH	3
HAUS4	3
HERC6	3
HGD	3
HIGD1A	3
HK2	3
HOXD1	3
HPSE	3
HSBP1L1	3
HSD17B2	3
HSH2D	3
HYAL1	3
ICOS	3
IDO1	3
IFI27	3
IFI44	3
IFI44L	3
IFIH1	3
IFIT2	3
IFIT3	3
IFIT5	3
IFNG	3
IGSF6	3
IKZF2	3
IL12RB1	3
IL15	3
IL15RA	3
IL18	3
IL1R2	3
IL27RA	3
IL7	3
IMPA1	3
IMPA2	3
INPP1	3
INSC	3
INSM1	3
IQGAP2	3
IRF1	3
IRF2	3
IRF8	3
ISG15	3
ISG20	3
ISL1	3
ITGAE	3
JAK2	3
KBTBD11	3
KCNJ3	3
KCNK1	3
KCTD1	3
KDELR3	3
KITLG	3
KLHDC7B	3
KLRC1	3
KLRC2	3
KLRC3	3
KLRD1	3
KYAT3	3
KYNU	3
LACTB	3
LAG3	3
LAIR2	3
LAMP3	3
LAP3	3
LCK	3
LCN2	3
LEPROTL1	3
LGMN	3
LGR4	3
LIPH	3
LNX1	3
LOC388813	3
LONRF3	3
LRG1	3
LYN	3
LYSMD2	3
LYSMD3	3
LYZ	3
MARCHF3	3
MARVELD3	3
MBD2	3
MBOAT1	3
MBP	3
MCEE	3
MCTP2	3
MCU	3
MCUB	3
ME2	3
MESP1	3
METTL17	3
MFSD2A	3
MGST2	3
MICB	3
MLPH	3
MMAA	3
MMP12	3
MNDA	3
MOV10	3
MPDU1	3
MPP7	3
MRAP2	3
MRPL34	3
MRPL41	3
MRPL54	3
MRPS18C	3
MRPS25	3
MST1R	3
MTARC2	3
MTUS1	3
MUC1	3
MUC17	3
MUC5AC	3
MUC5B	3
MX1	3
MXD1	3
MYL5	3
MYRF	3
NAA38	3
NANS	3
NAT1	3
NCF2	3
NCOA7	3
NDUFA6	3
NDUFA7	3
NDUFA9	3
NDUFB7	3
NDUFC1	3
NDUFS3	3
NDUFS4	3
NDUFS7	3
NDUFV2	3
NDUFV3	3
NECTIN3	3
NEDD4L	3
NIPAL1	3
NKG7	3
NLRC5	3
NMI	3
NOS2	3
NQO2	3
NUBP1	3
NUCB2	3
NUDT16	3
NUDT2	3
OAS2	3
OASL	3
OGFRL1	3
OLFM4	3
OSTF1	3
OTC	3
OXNAD1	3
P2RY1	3
PARP12	3
PARP14	3
PARP3	3
PARP9	3
PCGF5	3
PCM1	3
PDZK1IP1	3
PGAP4	3
PGGT1B	3
PI3	3
PIGR	3
PIK3AP1	3
PIP5K1B	3
PLA2G2A	3
PLA2G3	3
PLA2G7	3
PLAAT4	3
PLGRKT	3
PLLP	3
PLPP5	3
PLS1	3
PLSCR1	3
PPA2	3
PPARGC1B	3
PPCS	3
PRF1	3
PRIMPOL	3
PRKAR2B	3
PRRG4	3
PRSS12	3
PRSS21	3
PSMB10	3
PSMB6	3
PSMB8	3
PSMB9	3
PSME1	3
PSME2	3
PTGER2	3
PTPN22	3
PTRHD1	3
PXMP2	3
RAB26	3
RAB27B	3
RAP1GAP	3
RASGRP1	3
RASSF6	3
RBM47	3
REG1A	3
REG1B	3
REG4	3
RER1	3
RESF1	3
RFX5	3
RGS18	3
RHBDL2	3
RHOF	3
RMC1	3
RNF125	3
RNF19B	3
RPL36AL	3
RPS6KA1	3
RSAD2	3
RTP4	3
S100A8	3
SAMD3	3
SAMD9	3
SAMD9L	3
SAMSN1	3
SAR1B	3
SCFD1	3
SDHA	3
SDHB	3
SDHD	3
SDR16C5	3
SEC11C	3
SELENOT	3
SERPINB6	3
SERPINB8	3
SERPINB9	3
SGPP1	3
SGPP2	3
SH2D1A	3
SH2D4A	3
SH3RF1	3
SHROOM3	3
SIAE	3
SIDT1	3
SIRPG	3
SLAIN1	3
SLC17A5	3
SLC1A1	3
SLC25A11	3
SLC25A4	3
SLC28A2	3
SLC2A13	3
SLC2A5	3
SLC35A1	3
SLC37A1	3
SLC39A8	3
SLC41A2	3
SLC66A2	3
SLC6A14	3
SLC9A2	3
SMIM12	3
SOCS1	3
SP140L	3
SPATA18	3
SPTLC2	3
SPTLC3	3
SQOR	3
SRD5A3	3
ST8SIA4	3
STAT1	3
STIM2	3
STK17A	3
STS	3
STX18	3
STYK1	3
SUCNR1	3
SYT13	3
SYTL1	3
TAP1	3
TAP2	3
TCN1	3
TDO2	3
TDRD7	3
TFEC	3
TFF1	3
TFF2	3
THEMIS	3
TIGIT	3
TLR1	3
TLR3	3
TLR8	3
TM4SF4	3
TMEM106C	3
TMEM125	3
TMEM144	3
TMEM171	3
TMEM251	3
TMEM256	3
TMEM45B	3
TMEM54	3
TNFAIP8	3
TNFRSF11A	3
TNFRSF9	3
TNIP3	3
TOX2	3
TPK1	3
TPMT	3
TPPP	3
TRAF3IP2	3
TRAPPC4	3
TRIM14	3
TRIM15	3
TRIM21	3
TRIM36	3
TRIM69	3
TSPAN13	3
TSPO	3
TST	3
TUBAL3	3
TXN2	3
TYMP	3
UBD	3
UBE2L6	3
UBXN10	3
UGDH	3
UQCR10	3
UQCRC1	3
UQCRFS1	3
USP48	3
VNN1	3
VPS4B	3
WARS1	3
XAF1	3
XK	3
XPNPEP1	3
ZADH2	3
ZBTB8OS	3
ZC3H12C	3
ZC3H12D	3
ZCCHC2	3
ZDHHC2	3
ZG16B	3
ZMYND12	3
ZNF552	3
ZSWIM7	3
AAR2	10
ABCC10	10
ABI2	10
ABL2	10
ACKR3	10
ACTN4	10
ACVR1	10
ACVR2B	10
ADAM12	10
ADAM19	10
ADAMTS12	10
ADAMTS5	10
ADGRF5	10
ADGRG1	10
ADGRL2	10
ADGRL4	10
AEBP1	10
AFAP1	10
AFDN	10
AHNAK2	10
AHSA2P	10
AK4	10
AKAP11	10
AKAP12	10
ALDOC	10
ALPK3	10
AMACR	10
AMIGO2	10
AMOTL2	10
ANKH	10
ANKRD10	10
ANKRD27	10
ANKRD50	10
ANKRD6	10
ANTXR1	10
APCDD1	10
APMAP	10
ARFGEF1	10
ARFGEF2	10
ARGLU1	10
ARID3A	10
ARL11	10
ARL4C	10
ARMCX3	10
ARMCX5-GPRASP2	10
AS3MT	10
ASAP1	10
ASCL2	10
ASPN	10
ASXL1	10
ATL1	10
ATP6V1C2	10
ATRX	10
AUTS2	10
AXIN2	10
BCL11A	10
BCL2L1	10
BGN	10
BHLHE40	10
BICC1	10
BICD2	10
BMP1	10
BMP4	10
BMP7	10
BMPR1B	10
BMPR2	10
BNIP3	10
BPTF	10
C11orf95	10
C1QTNF3	10
C1QTNF3-AMACR	10
C1QTNF5	10
C3orf14	10
C3orf80	10
C5orf46	10
C6orf132	10
C6orf15	10
C8orf33	10
CAB39L	10
CADPS	10
CALB2	10
CALCRL	10
CALD1	10
CALU	10
CAMSAP2	10
CAP2	10
CAPS2	10
CASC3	10
CAVIN3	10
CBLB	10
CBX4	10
CBX5	10
CC2D2A	10
CCDC14	10
CCDC9B	10
CCN1	10
CCN4	10
CD24	10
CD248	10
CD276	10
CDC16	10
CDH1	10
CDH11	10
CDH2	10
CDK19	10
CDKN1C	10
CEACAM6	10
CEBPB	10
CEL	10
CELSR3	10
CEP112	10
CEP68	10
CERCAM	10
CHD6	10
CHD7	10
CHPF	10
CHRM3	10
CHST14	10
CHST3	10
CHSY3	10
CKMT2	10
CLDN22	10
CLEC11A	10
CLIC4	10
CLMP	10
CLSTN2	10
CNIH3	10
COG6	10
COL11A1	10
COL12A1	10
COL15A1	10
COL1A1	10
COL1A2	10
COL24A1	10
COL3A1	10
COL4A1	10
COL5A1	10
COL5A2	10
COL5A3	10
COL6A1	10
COL6A3	10
COL8A1	10
COL9A1	10
COL9A3	10
COMMD6	10
CPA6	10
CPNE1	10
CPXM1	10
CRABP2	10
CRISPLD1	10
CSGALNACT1	10
CSPG4	10
CTHRC1	10
CTNNBL1	10
CTTNBP2	10
CUL4B	10
CXXC5	10
CYS1	10
DACH1	10
DACT1	10
DBN1	10
DGKH	10
DHRS12	10
DHX36	10
DIO2	10
DKK3	10
DNAJC15	10
DNM1	10
DNM3	10
DNMT3A	10
DNTTIP1	10
DPEP1	10
DPM1	10
DPP10	10
DPY19L3	10
DSC3	10
DSTYK	10
DYNC1I2	10
DZIP1	10
EDN1	10
EDNRA	10
EFNA3	10
EFNA4	10
EFNB2	10
EGR3	10
EIF2AK1	10
EIF6	10
ELF1	10
ELF5	10
ELK3	10
ELMO2	10
ELOVL5	10
EMILIN1	10
EML1	10
EMP1	10
ENAH	10
ENOX1	10
ENPP5	10
EPB41L1	10
EPDR1	10
EPYC	10
EREG	10
ERV3-1-ZNF117	10
ERVMER34-1	10
EYA1	10
FABP6	10
FADS1	10
FAM122B	10
FAM126A	10
FAM13C	10
FAM168A	10
FAM168B	10
FAM172A	10
FAM3B	10
FAP	10
FARP1	10
FAT3	10
FAT4	10
FBLN2	10
FBN1	10
FBXL2	10
FERMT2	10
FGF18	10
FGF19	10
FGFRL1	10
FGGY	10
FHOD3	10
FIBIN	10
FITM2	10
FKBP10	10
FKBP14	10
FKBP7	10
FKBP9	10
FN1	10
FNDC1	10
FNDC3B	10
FOLR1	10
FOXA2	10
FOXC2	10
FOXO3	10
FOXQ1	10
FREM1	10
FREM2	10
FRMD6	10
FSTL1	10
FZD10	10
GALNT15	10
GARRE1	10
GAS1	10
GASK1B	10
GATAD1	10
GFPT2	10
GGH	10
GHR	10
GJA1	10
GJC1	10
GLI2	10
GLIS2	10
GLIS3	10
GLRB	10
GNAS	10
GNG4	10
GNL3L	10
GOLGA6L4	10
GOLGA6L9	10
GOLGA8A	10
GOLGA8B	10
GPC1	10
GPC6	10
GPM6B	10
GPR143	10
GPR155	10
GPR157	10
GPR176	10
GPRASP2	10
GPX7	10
GRAMD1A	10
GREM1	10
GRINA	10
GRM8	10
GRP	10
GSE1	10
GSPT2	10
GTF2IRD1	10
GTF3A	10
GULP1	10
GXYLT2	10
HDGFL3	10
HECTD2	10
HENMT1	10
HES1	10
HEY1	10
HEY2	10
HGS	10
HMCN1	10
HOMER3	10
HOOK3	10
HOPX	10
HOXA10	10
HOXA3	10
HOXD10	10
HOXD11	10
HSPA12A	10
HSPH1	10
HTRA1	10
HUNK	10
IER3	10
IER5L	10
IFFO2	10
IFRD1	10
IFT52	10
IGDCC4	10
IGF1R	10
IGF2	10
IGF2BP2	10
IGF2R	10
IGFBP2	10
IGIP	10
IL17RD	10
ILDR2	10
INHBA	10
INHBB	10
INS-IGF2	10
IRF2BP2	10
ISLR	10
ISM1	10
ITGA1	10
ITGA11	10
ITGAV	10
ITGB1	10
ITGB5	10
ITPRIP	10
IYD	10
JAG2	10
JCAD	10
JUP	10
KANK4	10
KATNAL1	10
KCNE4	10
KCNH8	10
KDR	10
KHDC4	10
KHDRBS3	10
KIAA1217	10
KIAA1841	10
KIDINS220	10
KIF26B	10
KIRREL1	10
KL	10
KLF10	10
KLF7	10
KLHL29	10
KLHL3	10
KLHL42	10
KLHL5	10
KMT2D	10
KRBOX4	10
KRT23	10
KRT40	10
L1CAM	10
LAMA4	10
LAMA5	10
LAMB1	10
LAMC1	10
LAPTM4B	10
LARP6	10
LATS2	10
LBH	10
LDB2	10
LEF1	10
LEFTY1	10
LFNG	10
LGALS1	10
LMCD1	10
LNX2	10
LOC100506403	10
LOC105373378	10
LOC105374836	10
LOXL1	10
LOXL2	10
LPCAT2	10
LPL	10
LRCH2	10
LRP5	10
LRRC15	10
LRRC17	10
LRRC2	10
LSAMP	10
LTN1	10
LUC7L3	10
LUM	10
LY6G6D	10
LY6G6F	10
LY6G6F-LY6G6D	10
MAB21L4	10
MAFG	10
MAGEA12	10
MAGEA2	10
MAGEA2B	10
MAGEA3	10
MAGEA6	10
MAGED4	10
MAGED4B	10
MAML2	10
MANBAL	10
MAP3K20	10
MAP4K4	10
MAP7D2	10
MAP9	10
MAPRE1	10
MATN3	10
MBNL2	10
MED13	10
MEOX2	10
MEX3A	10
MFAP2	10
MFRP	10
MICAL2	10
MICALCL	10
MICU3	10
MINDY2	10
MLF1	10
MLLT11	10
MME	10
MMP11	10
MMP14	10
MMP2	10
MN1	10
MOSPD1	10
MPDZ	10
MPHOSPH8	10
MSANTD2	10
MSLN	10
MTURN	10
MUCL1	10
MXRA5	10
MYEF2	10
MYH10	10
MYO10	10
MYRIP	10
NAALADL2	10
NAP1L3	10
NAV3	10
NAXD	10
NCOA6	10
NCOR2	10
NEBL	10
NEDD4	10
NEK3	10
NELFCD	10
NES	10
NEXN	10
NFAT5	10
NINL	10
NKD1	10
NKD2	10
NKX3-2	10
NOTCH1	10
NOTCH3	10
NOTUM	10
NOX4	10
NPHP3	10
NPR3	10
NPTX2	10
NREP	10
NRK	10
NRXN3	10
NSMCE1	10
NT5C3B	10
NTM	10
NUAK1	10
NUDT4	10
NUFIP2	10
NXN	10
OBSL1	10
OGT	10
OSBPL8	10
OXR1	10
P3H1	10
PABPC1L	10
PABPC4L	10
PAM	10
PAN3	10
PAPPA	10
PARP4	10
PBX3	10
PCCA	10
PCDH17	10
PCDH19	10
PCDH7	10
PCDHA1	10
PCDHA10	10
PCDHA11	10
PCDHA12	10
PCDHA13	10
PCDHA2	10
PCDHA4	10
PCDHA5	10
PCDHA6	10
PCDHA7	10
PCDHA8	10
PCDHA9	10
PCDHAC1	10
PCDHAC2	10
PCDHB10	10
PCDHB16	10
PCDHB4	10
PCDHB5	10
PCGF2	10
PCMTD2	10
PCOLCE	10
PCOLCE2	10
PCSK5	10
PDGFC	10
PDGFRB	10
PDK3	10
PDP1	10
PDPN	10
PDZD2	10
PFDN4	10
PFN2	10
PGM2L1	10
PHACTR2	10
PHACTR3	10
PHF20	10
PI15	10
PIGU	10
PIK3CA	10
PIP4P2	10
PJA1	10
PKD2	10
PKIA	10
PKP1	10
PLA2G12B	10
PLAG1	10
PLAGL1	10
PLAGL2	10
PLCB1	10
PLEKHA5	10
PLIN2	10
PLOD2	10
PLPP4	10
PLPPR4	10
PLS3	10
PLXNA1	10
PLXNB1	10
PMEPA1	10
PNISR	10
PNMA8A	10
POFUT1	10
POGK	10
POSTN	10
PPL	10
PPP1R14C	10
PPP1R3B	10
PPP1R3D	10
PPP1R9B	10
PRAC1	10
PRDX5	10
PRKAA2	10
PRKAB2	10
PRKCI	10
PRKD1	10
PROSER2	10
PROX1	10
PRPF6	10
PRRX1	10
PRXL2A	10
PTCH1	10
PTK2	10
PTK7	10
PTPN14	10
PTPRB	10
PURB	10
PWWP3B	10
PXDN	10
QPCT	10
RAB11FIP2	10
RAB22A	10
RAB23	10
RAB31	10
RAE1	10
RAI14	10
RALGAPB	10
RAP2A	10
RASAL2	10
RASIP1	10
RASSF10	10
RASSF8	10
RB1CC1	10
RBM39	10
RBM41	10
RBP1	10
RCN3	10
RCOR3	10
RDX	10
RFLNB	10
RGS16	10
RGS4	10
RHOBTB1	10
RICTOR	10
RILPL1	10
RIN2	10
RLIM	10
RNF144A	10
RNF170	10
RNF180	10
RNF217	10
RNF43	10
ROBO1	10
ROBO2	10
ROCK2	10
ROMO1	10
ROR2	10
RPA4	10
RPN2	10
RPRD1B	10
RTF2	10
RTL8A	10
RTN2	10
RUNX1	10
RUNX2	10
S100A4	10
SALL4	10
SATB2	10
SBNO1	10
SCARB1	10
SCARF2	10
SCHIP1	10
SCRN1	10
SCUBE3	10
SDC2	10
SEC63	10
SELE	10
SERINC3	10
SERPINE1	10
SERPINH1	10
SERPINI1	10
SESN1	10
SFRP4	10
SGCD	10
SGIP1	10
SH3PXD2B	10
SHANK2	10
SHISA2	10
SHROOM2	10
SHROOM4	10
SIK1	10
SIK1B	10
SKI	10
SKIL	10
SLC14A1	10
SLC16A4	10
SLC22A17	10
SLC25A27	10
SLC25A36	10
SLC2A10	10
SLC2A12	10
SLC2A14	10
SLC2A3	10
SLC2A8	10
SLC35D3	10
SLC39A4	10
SLC5A6	10
SLC6A1	10
SLC6A6	10
SLC7A6	10
SLCO3A1	10
SMAD5	10
SMARCA1	10
SMIM10L2A	10
SMIM10L2B	10
SMIM17	10
SMIM29	10
SMOC2	10
SNAI2	10
SOCS5	10
SOX11	10
SOX4	10
SPAG16	10
SPARC	10
SPATA13	10
SPIN1	10
SPIN2A	10
SPIN3	10
SPOCK1	10
SPON2	10
SPRY4	10
SRGAP2B	10
SRGAP2C	10
SRPX2	10
SS18	10
SS18L1	10
ST6GAL2	10
STAG2	10
STARD13	10
STAU1	10
STMN3	10
STON1	10
STRA6	10
STX16	10
STYXL2	10
SUGCT	10
SULF1	10
SUPT20H	10
SUSD5	10
SYNC	10
SYNDIG1	10
SYNE4	10
SYNJ2	10
SYT1	10
SYT7	10
TACSTD2	10
TAF4	10
TAOK1	10
TARBP1	10
TBC1D16	10
TBCEL	10
TCEAL4	10
TCEAL7	10
TCEAL9	10
TCFL5	10
TDGF1	10
TEAD1	10
TEAD2	10
TENM4	10
TGFB2	10
TGFBI	10
TGFBR1	10
TGIF2	10
THBD	10
THBS1	10
THBS2	10
THSD1	10
THY1	10
TIE1	10
TIMP2	10
TIMP3	10
TM4SF1	10
TMEM158	10
TMEM170B	10
TMEM178A	10
TMEM181	10
TMEM185A	10
TMEM255B	10
TMEM45A	10
TMEM9	10
TMSB15A	10
TMSB15B	10
TMTC4	10
TNC	10
TNFRSF19	10
TNFSF11	10
TNFSF4	10
TNKS1BP1	10
TNNC1	10
TOGARAM1	10
TP53RK	10
TPD52L2	10
TPM4	10
TPST1	10
TRABD2A	10
TRAF5	10
TRIL	10
TRIO	10
TRMT12	10
TRO	10
TRPC1	10
TSC22D1	10
TSC22D2	10
TSPAN2	10
TSPAN6	10
TSPYL4	10
TTC14	10
TTC3	10
TTC37	10
TTC7B	10
TTPAL	10
TUFT1	10
TULP3	10
TULP4	10
TUSC3	10
TWIST1	10
TWIST2	10
TXNDC9	10
UBE2E2	10
UBE2H	10
UBE2QL1	10
UBR5	10
UCKL1	10
UNKL	10
UPF3A	10
USPL1	10
VANGL2	10
VAPB	10
VASN	10
VCAN	10
VCL	10
VEGFA	10
VEGFC	10
VGLL3	10
VIL1	10
VLDLR	10
VMP1	10
VPS36	10
VWA8	10
WASF3	10
WDR35	10
WFS1	10
WIF1	10
WNK4	10
WNT11	10
WT1	10
WTIP	10
WWC2	10
XPO5	10
XYLT1	10
YAP1	10
YTHDF1	10
YWHAB	10
ZBTB10	10
ZC3H13	10
ZCCHC14	10
ZDHHC9	10
ZFC3H1	10
ZFHX3	10
ZFPM2	10
ZKSCAN1	10
ZMYM2	10
ZNF117	10
ZNF12	10
ZNF260	10
ZNF275	10
ZNF34	10
ZNF423	10
ZNF462	10
ZNF503	10
ZNF512B	10
ZNF514	10
ZNF521	10
ZNF529	10
ZNF532	10
ZNF550	10
ZNF573	10
ZNF605	10
ZNF610	10
ZNF662	10
ZNF729	10
ZNF736	10
ZNF813	10
ZNF83	10
ZNF853	10
