## Supplementary File 9 for "Gene interaction perturbation network deciphers a high-resolution taxonomy in colorectal cancer"

### Sheet: S9
Supplementary File 9. The expression differences of 145 immunomodulators among six subtypes.
Gene	Type	GINS1	GINS2	GINS3	GINS4	GINS5	GINS6	FDR
TAPBP	Antigen presentation	-0.201322	-0.106389	0.245728	0.292889	0.131631	-0.115221	1.15958e-26
HLA-F	Antigen presentation	-0.297874	-0.0521204	0.0837127	0.399215	0.3324	0.24471	1.30433e-29
HLA-A	Antigen presentation	-0.291188	0.0058366	0.0796914	0.400553	0.245791	0.311415	1.60144e-32
HLA-G	Antigen presentation	-0.303639	-0.0163191	0.0851863	0.424778	0.288898	0.251851	5.46389e-34
HLA-DOB	Antigen presentation	-0.361578	-0.235671	0.0948873	0.492766	0.484845	0.605551	1.53461e-39
HLA-B	Antigen presentation	-0.292611	0.0107684	0.0182274	0.376722	0.317105	0.377303	1.49106e-41
TAP2	Antigen presentation	-0.186004	-0.059357	-0.277497	0.118999	0.853041	-0.350315	2.36595e-43
HLA-C	Antigen presentation	-0.309944	-0.00275498	0.0140492	0.354331	0.398079	0.376775	3.68394e-45
HLA-E	Antigen presentation	-0.404217	-0.0672052	0.0376326	0.449863	0.611489	0.326825	2.12779e-51
HLA-DOA	Antigen presentation	-0.35633	-0.292238	0.0943002	0.47528	0.587652	0.427506	6.01863e-56
B2M	Antigen presentation	-0.210462	0.0108066	-0.359078	0.356408	0.528955	0.469023	3.7545e-58
TAP1	Antigen presentation	-0.207902	-0.129778	-0.115663	0.139521	0.899858	-0.818457	4.78083e-60
HLA-DMA	Antigen presentation	-0.491799	0.036098	-0.193071	0.467684	0.98114	0.36189	4.09359e-89
HLA-DMB	Antigen presentation	-0.497557	0.0225404	-0.184639	0.498254	0.940722	0.486438	1.1834e-99
HLA-DPA1	Antigen presentation	-0.453774	0.0689366	-0.13613	0.488713	0.775328	0.338402	4.57137e-100
HLA-DRA	Antigen presentation	-0.432536	0.123335	-0.233677	0.443211	0.79371	0.428522	4.48436e-100
HLA-DQB1	Antigen presentation	-0.486079	0.137381	-0.166163	0.482726	0.816221	0.402912	5.84375e-104
HLA-DRB1	Antigen presentation	-0.50244	0.114295	-0.125635	0.520311	0.804257	0.399025	4.13876e-105
HLA-DQA1	Antigen presentation	-0.442245	0.1203	-0.334048	0.505378	0.863964	0.510325	2.57112e-118
HLA-DQA2	Antigen presentation	-0.442245	0.1203	-0.334048	0.505378	0.863964	0.510325	2.57112e-118
HLA-DPB1	Antigen presentation	-0.542116	0.180211	-0.170339	0.54348	0.827103	0.584422	2.40052e-124
CXCL17	Chemokine	-0.126944	-0.198241	0.144916	-0.0136934	0.404049	-0.158011	5.44727e-05
CCL27	Chemokine	-0.0669749	-0.147737	0.23148	-0.0366741	0.170346	-0.343826	2.40156e-09
CCL24	Chemokine	0.0333152	-0.0702015	0.150198	-0.121635	-0.00553335	-0.323613	1.47912e-12
CCL1	Chemokine	0.0227963	-0.282426	0.104647	-0.134168	0.285501	-0.324848	6.2924e-15
CCL25	Chemokine	-0.11021	-0.32836	0.306538	0.196215	0.154566	-0.261759	1.20306e-17
CCL17	Chemokine	-0.185644	-0.264822	0.257519	0.302786	0.242016	-0.199356	1.83089e-18
CCL15	Chemokine	0.144883	-0.397619	0.146508	-0.182553	0.0928174	-0.410124	2.51472e-20
CXCL2	Chemokine	0.0265031	-0.113761	-0.2034	-0.0677351	0.569729	-0.900241	7.45396e-21
CCL11	Chemokine	-0.190359	-0.116366	-0.166527	0.291629	0.425877	0.482493	8.92733e-22
XCL1	Chemokine	-0.289491	-0.224139	-0.0750941	0.327247	0.673287	0.398498	9.36199e-24
XCL2	Chemokine	-0.289491	-0.224139	-0.0750941	0.327247	0.673287	0.398498	9.36199e-24
CCL28	Chemokine	0.040357	-0.560185	0.0171827	-0.094076	0.473521	0.0359938	8.78861e-24
CCL22	Chemokine	-0.256212	-0.214548	0.181754	0.339311	0.397036	-0.0610074	3.58966e-25
CCL20	Chemokine	0.181396	-0.234009	-0.0248354	-0.146036	0.129262	-0.854186	5.53658e-26
CCL26	Chemokine	-0.308291	0.0875689	-0.0785571	0.119611	0.781368	-0.273318	3.86944e-26
CX3CL1	Chemokine	-0.293222	-0.133075	-0.0356152	0.282014	0.682202	0.0497815	3.24468e-26
CXCL1	Chemokine	-0.00563551	-0.0740082	-0.132105	-0.0659907	0.668248	-1.40664	1.16295e-26
CXCL3	Chemokine	0.0531199	-0.112329	-0.095864	-0.175248	0.650058	-1.59212	1.14809e-30
CXCL14	Chemokine	0.145353	-0.223749	0.202859	-0.0182815	-0.440311	0.215556	1.3693e-31
CCL16	Chemokine	-0.0705255	-0.277914	0.255759	0.189924	-0.110346	0.399541	1.0665e-31
CXCL6	Chemokine	-0.0872145	0.100251	-0.439763	-0.0128582	0.783902	-0.513513	1.95297e-33
CCL23	Chemokine	-0.350783	-0.0372139	-0.179049	0.361093	0.561958	1.0855	6.95075e-43
CXCL5	Chemokine	-0.0835896	0.250423	-0.417835	-0.188788	0.834189	-0.822268	2.57615e-43
CCL7	Chemokine	-0.398402	0.161132	-0.120207	0.320522	0.811451	-0.210147	2.53282e-52
CXCL16	Chemokine	-0.387302	0.01044	-0.121547	0.252354	1.00322	-0.28638	1.06873e-57
CCL19	Chemokine	-0.368196	-0.0912442	-0.185552	0.570331	0.544867	0.897619	3.03875e-60
CXCL8	Chemokine	-0.168972	0.16537	-0.350802	0.0864714	0.971239	-1.33415	1.12862e-65
CXCL9	Chemokine	-0.330898	-0.108124	-0.292139	0.212555	1.20413	-0.310709	1.77634e-68
CCL21	Chemokine	-0.431976	0.085326	-0.14167	0.398286	0.656025	0.813586	1.06827e-68
CCL13	Chemokine	-0.441973	-0.078003	-0.201949	0.374384	1.00545	0.515262	5.38374e-70
CCL14	Chemokine	-0.284114	-0.184201	0.223206	0.457764	-0.15392	1.61334	1.84166e-73
CXCL13	Chemokine	-0.353118	-0.151323	-0.310215	0.228793	1.16128	0.242788	2.59618e-74
CCL5	Chemokine	-0.460748	-0.234167	-0.124277	0.444021	1.09447	0.371594	5.99591e-79
CXCL10	Chemokine	-0.305619	-0.0309249	-0.374829	0.168374	1.26481	-0.564669	2.85576e-80
CCL3	Chemokine	-0.40065	0.186639	-0.372253	0.286262	1.15609	-0.380756	2.02057e-81
CCL4	Chemokine	-0.434223	0.0212515	-0.319915	0.319488	1.24626	-0.13453	1.36074e-84
CXCL11	Chemokine	-0.199596	-0.0222078	-0.518879	0.02277	1.31441	-0.743657	5.7445e-87
CXCL12	Chemokine	-0.387867	0.155401	-0.215993	0.598989	0.156319	1.7066	5.66793e-99
CCL2	Chemokine	-0.44995	0.245537	-0.354571	0.556913	0.759869	0.461266	1.21291e-102
CCL8	Chemokine	-0.477128	0.194251	-0.495708	0.315387	1.26571	0.359864	9.03798e-106
CCL18	Chemokine	-0.510921	0.23286	-0.311028	0.278533	1.28623	-0.202627	2.98891e-113
VTCN1	Immunoinhibitor	-0.152315	0.0736754	0.12998	0.0763801	0.124834	-0.043206	2.49779e-07
CTLA4	Immunoinhibitor	-0.113877	-0.283807	0.123013	0.156548	0.248238	0.172099	1.77055e-12
IL10RB	Immunoinhibitor	-0.155279	-0.130895	0.144325	0.299772	-0.125553	0.896017	2.50209e-20
LGALS9	Immunoinhibitor	-0.133601	-0.380902	0.270731	0.38008	0.0616997	0.0870392	1.56669e-24
PDCD1LG2	Immunoinhibitor	-0.25296	-0.0341328	-0.0312009	0.391688	0.253471	0.555398	7.92529e-25
PDCD1	Immunoinhibitor	0.042878	-0.29889	0.476795	-0.0352989	-0.351346	0.0199202	1.19593e-26
CD160	Immunoinhibitor	-0.12542	-0.407989	0.0678265	0.266604	0.123724	1.08441	2.23958e-29
CD244	Immunoinhibitor	-0.130812	-0.426637	0.114419	0.357071	0.149299	0.632487	1.40102e-29
KIR2DL3	Immunoinhibitor	-0.0625655	-0.42689	0.517264	-0.0170589	-0.0290707	0.0598904	6.93214e-30
BTLA	Immunoinhibitor	-0.174446	-0.191344	-0.291974	0.410104	0.471893	0.59645	2.4814e-36
ADORA2A	Immunoinhibitor	-0.213283	0.0619728	-0.375716	0.46523	0.444787	0.368601	1.27416e-37
LAG3	Immunoinhibitor	-0.236064	-0.163256	-0.252818	0.349126	0.775704	-0.0203261	3.12069e-41
KDR	Immunoinhibitor	-0.110013	0.582551	-0.529674	0.231283	0.129542	0.0817244	3.71957e-48
KIR2DL1	Immunoinhibitor	-0.0408905	-0.42815	0.711198	0.107674	-0.400286	0.0290558	7.80203e-51
IDO1	Immunoinhibitor	-0.207341	-0.139007	-0.342399	0.311147	0.902381	-0.356011	7.97346e-53
IL10	Immunoinhibitor	-0.252247	0.258884	-0.483582	0.307856	0.461877	0.926591	9.03243e-54
CD96	Immunoinhibitor	-0.313023	-0.208797	-0.308608	0.51967	0.757483	0.668291	3.35909e-65
TIGIT	Immunoinhibitor	-0.300032	-0.0686664	-0.371694	0.534261	0.794637	0.135857	2.44709e-65
CD274	Immunoinhibitor	-0.332746	-0.00512375	-0.402507	0.388195	1.04645	-0.133155	3.45833e-76
TGFBR1	Immunoinhibitor	-0.232901	0.732795	-0.677814	0.40204	0.277499	0.298395	3.84549e-87
TGFB1	Immunoinhibitor	-0.545626	0.679784	-0.138639	0.666109	0.361872	0.0803475	1.55929e-104
HAVCR2	Immunoinhibitor	-0.506922	0.326964	-0.42794	0.763793	0.812024	0.212337	1.3239e-111
CSF1R	Immunoinhibitor	-0.566203	0.308364	-0.295133	1.0574	0.324917	1.20057	5.61214e-127
TNFRSF8	Immunostimulator	-0.0793068	-0.0972598	-0.224326	0.0514533	0.527823	-0.0562929	3.19892e-05
RAET1E	Immunostimulator	-0.0715026	-0.2783	0.086992	-0.0951045	0.467676	-0.151913	5.52645e-05
TNFSF15	Immunostimulator	-0.019942	-0.119263	-0.086663	0.0140275	0.480947	-0.850053	1.03823e-06
TNFSF18	Immunostimulator	-0.060666	-0.370895	0.115979	0.0636862	0.291189	0.119102	4.46557e-09
ULBP1	Immunostimulator	-0.0958733	-0.212806	0.228921	-0.0473974	0.240432	-0.0532008	3.74042e-10
CD70	Immunostimulator	-0.22003	0.0329925	0.181733	0.0796986	0.312667	-0.177005	1.83944e-14
TNFRSF18	Immunostimulator	-0.212085	-0.135921	-0.0412502	0.112488	0.710908	-0.288615	2.21725e-17
LTA	Immunostimulator	-0.105863	-0.309943	0.280107	0.233899	0.0583077	-0.0123972	3.33931e-19
BTNL2	Immunostimulator	-0.0545378	-0.361768	0.299147	0.0291897	0.0994905	0.0646013	8.76682e-22
MICB	Immunostimulator	-0.252278	-0.100012	-0.260065	0.0663959	0.998418	-0.0232922	4.209e-22
HHLA2	Immunostimulator	0.222167	-0.373537	-0.13764	-0.127222	-0.0902362	0.485198	5.94293e-25
TNFRSF13C	Immunostimulator	-0.10703	-0.308401	0.384551	0.223151	-0.216424	0.602716	3.89374e-26
CD80	Immunostimulator	-0.241113	-0.102729	0.0171679	0.29179	0.454028	0.0345486	1.18946e-26
TNFRSF4	Immunostimulator	-0.277102	0.0620881	-0.148445	0.328686	0.680791	-0.448654	2.24133e-30
TNFRSF25	Immunostimulator	-0.0327798	-0.395134	0.352521	0.145286	-0.103563	0.146515	1.19335e-30
TNFRSF13B	Immunostimulator	0.0389476	-0.351188	0.175819	0.0220969	-0.128665	0.523026	6.35038e-32
NT5E	Immunostimulator	-0.289199	0.0591597	-0.196809	0.124756	0.684478	0.492221	7.7738e-33
TNFSF14	Immunostimulator	-0.32586	-0.21459	0.200287	0.362076	0.537067	-0.0589802	1.87225e-33
TNFRSF17	Immunostimulator	-0.123225	-0.355764	-0.302778	0.241935	0.638289	0.621275	1.54556e-33
IL2RA	Immunostimulator	-0.32908	-0.211422	-0.0360276	0.288426	0.882559	-0.0918111	4.30479e-36
ICOSLG	Immunostimulator	-0.078866	-0.329011	0.692761	-0.0957617	-0.16799	-0.120082	9.2741e-38
CD28	Immunostimulator	-0.241418	-0.19462	-0.337869	0.275456	0.865722	0.394224	2.79809e-38
TNFSF13	Immunostimulator	-0.296328	-0.145577	0.00717298	0.471313	0.395372	0.431749	4.29509e-40
TNFRSF14	Immunostimulator	-0.25313	-0.520106	0.134279	0.213181	0.74571	0.275297	3.75385e-41
CD40LG	Immunostimulator	-0.00163544	-0.522519	0.303554	0.12128	-0.0992348	0.5611	3.41442e-43
CD40	Immunostimulator	-0.383312	-0.142847	0.159892	0.428638	0.4755	0.440758	8.15263e-45
KLRC1	Immunostimulator	-0.307063	-0.117601	-0.325941	0.119335	1.14262	0.150051	4.67094e-45
CD27	Immunostimulator	-0.291685	-0.337382	-0.159259	0.435451	0.747207	0.573112	9.31095e-47
IL6	Immunostimulator	-0.264652	0.245063	-0.447067	0.117137	0.918922	-0.180575	4.24079e-51
ICOS	Immunostimulator	-0.260461	-0.115276	-0.37265	0.162154	1.09763	-0.0710857	1.22831e-51
TNFSF9	Immunostimulator	-0.292313	0.203275	-0.0822108	0.0223858	0.790722	-0.558021	9.03186e-52
CD276	Immunostimulator	-0.330307	0.686138	-0.0208184	0.381425	-0.0330334	-0.183693	1.4423e-52
TNFRSF9	Immunostimulator	-0.201203	0.12983	-0.420218	0.377971	0.730724	-0.595135	3.15498e-59
IL6R	Immunostimulator	-0.255516	-0.172392	-0.376393	0.43066	0.612813	1.08442	1.39784e-61
PVR	Immunostimulator	0.180242	-0.300587	0.492355	-0.29117	-0.435857	-0.270661	6.65092e-65
TMIGD2	Immunostimulator	0.0183614	-0.37925	0.553232	0.209714	-0.575017	0.299014	3.58632e-67
KLRK1	Immunostimulator	-0.391974	-0.321959	-0.00838247	0.432663	0.807753	0.624851	8.56318e-70
CD48	Immunostimulator	-0.392114	-0.113405	-0.33808	0.492266	0.919079	0.702559	5.74124e-87
TNFSF4	Immunostimulator	-0.414228	0.422916	-0.451131	0.338676	0.921094	-0.031005	8.99674e-99
ENTPD1	Immunostimulator	-0.474299	0.327464	-0.333506	0.619159	0.700976	0.346949	3.0591e-112
TNFSF13B	Immunostimulator	-0.494988	0.316347	-0.51734	0.820404	0.780361	0.461567	4.9723e-121
CD86	Immunostimulator	-0.47386	0.351868	-0.572561	0.705107	0.860168	0.422696	7.61394e-123
CCR9	Receptor	-0.0334403	-0.249438	-0.0958912	0.0237497	0.423026	-0.036013	4.50642e-05
CCR3	Receptor	-0.200238	-0.226965	0.104339	0.226634	0.408907	0.072644	1.71223e-08
XCR1	Receptor	-0.170953	-0.250927	0.0991616	0.206421	0.41358	-0.0589495	2.37337e-09
CCR4	Receptor	-0.148525	-0.271871	0.134128	0.153825	0.262828	0.370604	4.6622e-10
CXCR1	Receptor	-0.0542968	-0.270773	0.207558	-0.160323	0.40982	-0.444827	2.00367e-11
CCR10	Receptor	-0.208753	-0.161763	-0.0270297	0.36697	0.352262	0.268839	7.48818e-12
CXCR2	Receptor	-0.204251	-0.032795	-0.256352	0.175934	0.810514	-0.373461	1.82797e-20
CCR8	Receptor	-0.264635	-0.129787	-0.0102511	0.178252	0.745625	-0.265494	8.60899e-23
CCR6	Receptor	-0.00935438	-0.272808	-0.386948	0.056589	0.717312	-0.138843	1.31757e-25
CXCR3	Receptor	-0.0529479	-0.501491	0.288212	0.125195	0.272097	-0.346517	5.04977e-26
CXCR5	Receptor	-0.0860465	-0.304418	0.360337	0.0971202	0.0211135	-0.0101649	3.21052e-28
CX3CR1	Receptor	-0.290014	-0.102462	-0.171447	0.536335	0.320356	1.06227	7.87144e-34
CCR7	Receptor	-0.308691	-0.255001	-0.108368	0.470214	0.672995	0.399848	6.59218e-36
CXCR6	Receptor	-0.259215	-0.389169	-0.134262	0.30094	0.910307	0.138805	1.72949e-36
CCR5	Receptor	-0.463614	-0.191675	-0.0557488	0.548851	0.906701	0.336396	7.12032e-76
CCR2	Receptor	-0.420193	0.0412081	-0.413445	0.409511	0.963218	0.837983	3.85838e-87
CCR1	Receptor	-0.458183	0.150766	-0.406674	0.419504	1.14814	0.0707711	4.02749e-102
CXCR4	Receptor	-0.462387	0.274484	-0.429361	0.427203	1.04342	0.138422	4.38536e-112
