## Supplementary File 11 for "Gene interaction perturbation network deciphers a high-resolution taxonomy in colorectal cancer"

### Sheet: S11
Supplementary File 11. GSEA results of 69 metabolic pathways from the Kyoto Encyclopedia of Genes and Genomes (KEGG) database.
Metabolism_type	Description	Size	ES	NES	P-value	P-adjust	Q-value	Rank	Leading_edge
Lipid metabolism	Arachidonic acid metabolism	59	0.902418	2.81177	1e-10	3.45e-09	2.26316e-09	343	tags=59%, list=2%, signal=58%
Lipid metabolism	Linoleic acid metabolism	28	0.876775	2.40472	1e-10	3.45e-09	2.26316e-09	74	tags=50%, list=0%, signal=50%
Metabolism of cofactors and vitamins	Retinol metabolism	61	0.739131	2.33201	8.83628e-10	2.03234e-08	1.33319e-08	743	tags=34%, list=4%, signal=33%
Xenobiotics biodegradation and metabolism	Metabolism of xenobiotics by cytochrome P450	66	0.710866	2.25546	5.76433e-09	9.94346e-08	6.52279e-08	2937	tags=53%, list=16%, signal=45%
Lipid metabolism	Steroid biosynthesis	20	0.886104	2.27094	8.87855e-09	1.22524e-07	8.03742e-08	72	tags=70%, list=0%, signal=70%
Lipid metabolism	Fatty acid biosynthesis	18	0.895575	2.22745	3.5208e-08	4.04892e-07	2.65605e-07	71	tags=61%, list=0%, signal=61%
Lipid metabolism	alpha-Linolenic acid metabolism	24	0.852688	2.25142	4.2244e-08	4.16405e-07	2.73156e-07	1515	tags=58%, list=8%, signal=54%
Lipid metabolism	Steroid hormone biosynthesis	56	0.704619	2.18081	8.46558e-08	7.30156e-07	4.78974e-07	789	tags=36%, list=4%, signal=34%
Lipid metabolism	Glycerophospholipid metabolism	96	0.606131	2.03893	3.64807e-07	2.79685e-06	1.8347e-06	1550	tags=20%, list=9%, signal=18%
Xenobiotics biodegradation and metabolism	Drug metabolism	99	0.585437	1.96673	7.95041e-07	5.48578e-06	3.59861e-06	2937	tags=45%, list=16%, signal=38%
Lipid metabolism	Ether lipid metabolism	48	0.716853	2.18901	9.18351e-07	5.76056e-06	3.77886e-06	2195	tags=46%, list=12%, signal=40%
Carbohydrate metabolism	Ascorbate and aldarate metabolism	26	0.788581	2.11708	1.76643e-06	1.01569e-05	6.66283e-06	1766	tags=50%, list=10%, signal=45%
Lipid metabolism	Fatty acid degradation	43	0.629127	1.87267	0.000278237	0.00147679	0.000968759	3250	tags=42%, list=18%, signal=34%
Metabolism of cofactors and vitamins	One carbon pool by folate	20	-0.691649	-1.89169	0.000904802	0.00445938	0.0029253	1741	tags=50%, list=10%, signal=45%
Carbohydrate metabolism	Pentose and glucuronate interconversions	29	0.643992	1.77135	0.00402696	0.018524	0.0121515	1613	tags=48%, list=9%, signal=44%
Metabolism of other amino acids	Glutathione metabolism	52	0.51316	1.56863	0.00853897	0.0368243	0.0241563	343	tags=15%, list=2%, signal=15%
Carbohydrate metabolism	Inositol phosphate metabolism	73	-0.472485	-1.54052	0.0095641	0.038819	0.0254648	4212	tags=38%, list=23%, signal=30%
Amino acid metabolism	Tyrosine metabolism	36	0.572568	1.64649	0.0115526	0.0442848	0.0290503	1308	tags=22%, list=7%, signal=21%
Carbohydrate metabolism	Pyruvate metabolism	47	0.532239	1.613	0.0127401	0.0462667	0.0303504	617	tags=13%, list=3%, signal=12%
Nucleotide metabolism	Pyrimidine metabolism	57	-0.440398	-1.51274	0.0141732	0.0488976	0.0320762	2515	tags=37%, list=14%, signal=32%
Carbohydrate metabolism	Pentose phosphate pathway	30	-0.509509	-1.54306	0.015862	0.0521179	0.0341887	4630	tags=60%, list=26%, signal=45%
Amino acid metabolism	Cysteine and methionine metabolism	49	-0.452512	-1.51616	0.0186606	0.0578029	0.037918	3008	tags=35%, list=17%, signal=29%
Metabolism of cofactors and vitamins	Porphyrin and chlorophyll metabolism	38	0.536176	1.55208	0.0192676	0.0578029	0.037918	743	tags=29%, list=4%, signal=28%
Energy metabolism	Nitrogen metabolism	17	0.652365	1.5962	0.0219547	0.0631197	0.0414058	1050	tags=29%, list=6%, signal=28%
Amino acid metabolism	Arginine biosynthesis	22	-0.551341	-1.5276	0.024523	0.0676834	0.0443995	2645	tags=45%, list=15%, signal=39%
Amino acid metabolism	Alanine, aspartate and glutamate metabolism	37	-0.461802	-1.47947	0.0330614	0.0877397	0.0575562	2685	tags=32%, list=15%, signal=28%
Glycan biosynthesis and metabolism	Glycosphingolipid biosynthesis	44	0.480405	1.4337	0.0509554	0.130219	0.0854223	2260	tags=25%, list=12%, signal=22%
Carbohydrate metabolism	Fructose and mannose metabolism	33	-0.452465	-1.41448	0.0581139	0.143209	0.0939435	4802	tags=55%, list=26%, signal=40%
Carbohydrate metabolism	Starch and sucrose metabolism	34	0.507051	1.44512	0.0642504	0.152872	0.100282	2334	tags=32%, list=13%, signal=28%
Metabolism of cofactors and vitamins	Ubiquinone and other terpenoid-quinone biosynthesis	11	-0.618396	-1.42113	0.0860465	0.197907	0.129825	4352	tags=64%, list=24%, signal=48%
Metabolism of other amino acids	Selenocompound metabolism	17	-0.529235	-1.40124	0.0923788	0.205617	0.134882	2641	tags=35%, list=15%, signal=30%
Amino acid metabolism	Arginine and proline metabolism	50	-0.382839	-1.28898	0.0958904	0.206764	0.135634	3529	tags=36%, list=19%, signal=29%
Amino acid metabolism	Tryptophan metabolism	42	0.439043	1.29841	0.134087	0.280364	0.183916	2612	tags=21%, list=14%, signal=18%
Glycan biosynthesis and metabolism	Glycosylphosphatidylinositol (GPI)-anchor biosynthesis	26	-0.421729	-1.22987	0.157647	0.319931	0.209871	3813	tags=38%, list=21%, signal=30%
Metabolism of other amino acids	Taurine and hypotaurine metabolism	11	0.569531	1.25604	0.215035	0.423926	0.27809	1418	tags=27%, list=8%, signal=25%
Amino acid metabolism	Lysine degradation	63	-0.327094	-1.14383	0.237237	0.430773	0.282582	3164	tags=38%, list=17%, signal=32%
Metabolism of cofactors and vitamins	Pantothenate and CoA biosynthesis	21	0.467334	1.20905	0.228223	0.430773	0.282582	3098	tags=38%, list=17%, signal=32%
Metabolism of terpenoids and polyketides	Terpenoid backbone biosynthesis	22	-0.42227	-1.16999	0.233491	0.430773	0.282582	3636	tags=36%, list=20%, signal=29%
Glycan biosynthesis and metabolism	N-Glycan biosynthesis	50	-0.331935	-1.11759	0.249315	0.441096	0.289354	4855	tags=50%, list=27%, signal=37%
Amino acid metabolism	Valine, leucine and isoleucine degradation	48	0.369048	1.12694	0.277519	0.467045	0.306376	4561	tags=40%, list=25%, signal=30%
Nucleotide metabolism	Purine metabolism	124	0.317963	1.10359	0.273239	0.467045	0.306376	3342	tags=29%, list=18%, signal=24%
Amino acid metabolism	Histidine metabolism	22	0.435641	1.13799	0.301038	0.494563	0.324427	4095	tags=36%, list=23%, signal=28%
Carbohydrate metabolism	Glycolysis / Gluconeogenesis	65	0.344151	1.09364	0.316493	0.499559	0.327705	525	tags=6%, list=3%, signal=6%
Carbohydrate metabolism	Amino sugar and nucleotide sugar metabolism	49	-0.322633	-1.081	0.31856	0.499559	0.327705	1932	tags=22%, list=11%, signal=20%
Energy metabolism	Sulfur metabolism	10	0.503188	1.08696	0.375433	0.551167	0.361559	7125	tags=80%, list=39%, signal=49%
Metabolism of cofactors and vitamins	Nicotinate and nicotinamide metabolism	35	0.367947	1.05738	0.371287	0.551167	0.361559	4879	tags=40%, list=27%, signal=29%
Metabolism of other amino acids	beta-Alanine metabolism	31	0.38391	1.07101	0.369309	0.551167	0.361559	4278	tags=32%, list=24%, signal=25%
Carbohydrate metabolism	Glyoxylate and dicarboxylate metabolism	30	-0.334126	-1.01191	0.411905	0.592113	0.388419	5097	tags=43%, list=28%, signal=31%
Carbohydrate metabolism	Propanoate metabolism	32	0.365685	1.02794	0.429285	0.592413	0.388615	4561	tags=34%, list=25%, signal=26%
Glycan biosynthesis and metabolism	Mannose type O-glycan biosynthesis	22	-0.368699	-1.02156	0.42217	0.592413	0.388615	4120	tags=41%, list=23%, signal=32%
Glycan biosynthesis and metabolism	Mucin type O-glycan biosynthesis	35	0.337197	0.969013	0.5033	0.680936	0.446686	2932	tags=23%, list=16%, signal=19%
Carbohydrate metabolism	Butanoate metabolism	26	-0.32919	-0.960003	0.515294	0.683756	0.448535	2140	tags=23%, list=12%, signal=20%
Amino acid metabolism	Phenylalanine metabolism	17	0.378441	0.925969	0.565905	0.721775	0.473476	1308	tags=18%, list=7%, signal=16%
Glycan biosynthesis and metabolism	Glycosaminoglycan degradation	19	0.362893	0.914399	0.584806	0.721775	0.473476	5866	tags=58%, list=32%, signal=39%
Lipid metabolism	Fatty acid elongation	27	0.331277	0.903095	0.585789	0.721775	0.473476	1750	tags=19%, list=10%, signal=17%
Metabolism of cofactors and vitamins	Folate biosynthesis	26	0.341756	0.917501	0.585789	0.721775	0.473476	657	tags=12%, list=4%, signal=11%
Amino acid metabolism	Glycine, serine and threonine metabolism	39	-0.282811	-0.91418	0.61	0.738421	0.484395	1038	tags=13%, list=6%, signal=12%
Lipid metabolism	Biosynthesis of unsaturated fatty acids	27	0.32036	0.873335	0.639515	0.760802	0.499077	1750	tags=22%, list=10%, signal=20%
Carbohydrate metabolism	Galactose metabolism	30	0.313236	0.867249	0.658076	0.769614	0.504857	1613	tags=13%, list=9%, signal=12%
Glycan biosynthesis and metabolism	Other glycan degradation	18	0.33206	0.82589	0.702797	0.794967	0.521489	4336	tags=44%, list=24%, signal=34%
Lipid metabolism	Sphingolipid metabolism	48	0.280593	0.85683	0.700775	0.794967	0.521489	3562	tags=33%, list=20%, signal=27%
Lipid metabolism	Glycerolipid metabolism	60	0.266341	0.83478	0.750751	0.835513	0.548086	2344	tags=18%, list=13%, signal=16%
Glycan biosynthesis and metabolism	Glycosaminoglycan biosynthesis	53	0.268224	0.817619	0.7872	0.862171	0.565574	4592	tags=36%, list=25%, signal=27%
Carbohydrate metabolism	Citrate cycle (TCA cycle)	30	-0.232595	-0.704422	0.92381	0.953431	0.625439	5390	tags=43%, list=30%, signal=31%
Energy metabolism	Oxidative phosphorylation	133	-0.203931	-0.809145	0.925795	0.953431	0.625439	7599	tags=47%, list=42%, signal=27%
Glycan biosynthesis and metabolism	Other types of O-glycan biosynthesis	46	0.237407	0.715885	0.907087	0.953431	0.625439	2932	tags=17%, list=16%, signal=15%
Lipid metabolism	Primary bile acid biosynthesis	17	0.26278	0.642969	0.908612	0.953431	0.625439	4170	tags=29%, list=23%, signal=23%
Glycan biosynthesis and metabolism	Various types of N-glycan biosynthesis	39	0.215644	0.626789	0.971761	0.971761	0.637463	4570	tags=28%, list=25%, signal=21%
Metabolism of cofactors and vitamins	Thiamine metabolism	15	-0.210549	-0.535161	0.967742	0.971761	0.637463	3086	tags=33%, list=17%, signal=28%
