## Supplementary File 12 for "Gene interaction perturbation network deciphers a high-resolution taxonomy in colorectal cancer"

### Sheet: S12
Supplementary File 12. Metabolite-protein interaction network (MPIN) was established via nine GINS6-specific genes with broad and tight connections with lipid metabolites.
From	To
Oxygen	ALOX12
NADP	ALOX12
ALOX12	NADPH
Water	PLA2G6
PLA2G6	Carboxylate
PLA2G6	Monolysocardiolipin
Monolysocardiolipin	PLA2G4A
Water	PLA2G4A
PLA2G4A	Carboxylate
PC(16:0/16:0)	PLA2G4A
PC(16:0/16:0)	PLA2G6
Water	PLA2G2D
PC(16:0/16:0)	PLA2G2D
PLA2G2D	Carboxylate
PLA2G4A	1-Acyl-sn-glycero-3-phosphoethanolamine
PLA2G6	1-Acyl-sn-glycero-3-phosphoethanolamine
PLA2G4A	2-Acyl-sn-glycero-3-phosphoethanolamine
PLA2G2D	1-Acyl-sn-glycero-3-phosphoethanolamine
PLA2G4A	1-Acyl-sn-glycero-3-phosphoglycerol
PLA2G2D	1-Acyl-sn-glycero-3-phosphoglycerol
1-Phosphatidyl-D-myo-inositol	PLA2G4A
PLA2G4A	1-Acylglycerophosphoinositol
1-Phosphatidyl-D-myo-inositol	PLA2G2D
PLA2G2D	1-Acylglycerophosphoinositol
PLA2G4A	1-acyl-sn-glycero-3-phosphoserine
PLA2G4A	2-Acyl-sn-glycero-3-phosphoserine
PLA2G2D	1-acyl-sn-glycero-3-phosphoserine
Hydrogen Ion	DHCR24
NADPH	DHCR24
DHCR24	NADP
DHCR24	Cholesterol
Arachidonic acid	ALOX12
PA(16:0/16:0)	PLA2G4A
PLA2G4A	1-Acyl-sn-glycerol 3-phosphate
PA(16:0/16:0)	PLA2G2D
PLA2G2D	1-Acyl-sn-glycerol 3-phosphate
Oxygen	PTGS1
Hydrogen Ion	PTGS1
PTGS1	Prostaglandin H2
PTGS1	Water
NAD	ADH1B
Ethanol	ADH1B
ADH1B	Hydrogen Ion
ADH1B	Acetaldehyde
ADH1B	NADH
HTD2	Water
Leukotriene A4	ALOX12
Water	FABP4
FABP4	Carboxylate
ADH1B	Aldehyde
DHCR24	Avenasterol
DHCR24	24-Methylenecholesterol
Lanosterin	DHCR24
Zymosterol intermediate 2	DHCR24
5a-Cholest-8-en-3b-ol	DHCR24
Lathosterol	DHCR24
7-Dehydrocholesterol	DHCR24
DHCR24	Campesterol
PLA2G4A	LysoPC(18:1(9Z))
PLA2G6	LysoPC(18:1(9Z))
PLA2G2D	LysoPC(18:1(9Z))
LysoPC(O-18:0)	PLA2G4A
LysoPC(O-18:0)	PLA2G6
LysoPC(O-18:0)	PLA2G2D
PLA2G4A	1-Radyl-2-acyl-sn-glycero-3-phosphocholine
PLA2G6	1-Radyl-2-acyl-sn-glycero-3-phosphocholine
PLA2G2D	1-Radyl-2-acyl-sn-glycero-3-phosphocholine
PE(P-16:0e/16:0)	PLA2G4A
PE(P-16:0e/16:0)	PLA2G6
PE(P-16:0e/16:0)	PLA2G2D
1-(1-Alkenyl)-sn-glycero-3-phosphoethanolamine	PLA2G4A
1-(1-Alkenyl)-sn-glycero-3-phosphoethanolamine	PLA2G6
1-(1-Alkenyl)-sn-glycero-3-phosphoethanolamine	PLA2G2D
Arachidonic acid	PLA2G4A
Arachidonic acid	PLA2G6
Arachidonic acid	PLA2G2D
Arachidonic acid	PTGS1
Linoleic acid	PLA2G4A
Linoleic acid	PLA2G6
Linoleic acid	PLA2G2D
PLA2G4A	Alpha-Linolenic acid
PLA2G6	Alpha-Linolenic acid
PLA2G2D	Alpha-Linolenic acid
Vitamin A	ADH1B
Retinal	ADH1B
ALOX12	lipoxin A4
PTGS1	prostaglandin G2
PTGS1	Adenine
7-Dehydrodesmosterol	DHCR24
desmosterol	DHCR24
PLA2G4A	Acetic acid
PLA2G6	Acetic acid
PLA2G2D	Acetic acid
PLA2G4A	oleate
PLA2G6	oleate
PLA2G2D	oleate
PLA2G4A	Palmitic acid
PLA2G6	Palmitic acid
PLA2G2D	Palmitic acid
PLA2G4A	heptanoic acid
PLA2G6	heptanoic acid
PLA2G2D	heptanoic acid
Water	BCHE
BCHE	Butyric acid
BCHE	Acetic acid
BCHE	Salicyluric acid
BCHE	Benzoic acid
BCHE	Choline
S-Lactoylglutathione	ADH1B
D-lactaldehyde	ADH1B
Glutathione	ADH1B
ADH1B	lactaldehyde
hydracrylate	DHCR24
NAD	DHCR24
DHCR24	Malonic semialdehyde
DHCR24	NADH
Formaldehyde	ADH1B
formylglutathione	ADH1B
9(S)-HPODE	PTGS1
NADPH	PTGS1
NADP	PTGS1
EPA	PTGS1
5(S)-HETE	ALOX12
Water	ALOX12
ALOX12	Leukotriene B4
15(S)-HPETE	ALOX12
ALOX12	12(S)-HPETE
ALOX12	Oxidized glutathione
Hydrogen Ion	ALOX12
20-OH-LTB4	ADH1B
20-hydroxy-LTE4	ADH1B
D-glyceraldehyde	ADH1B
NADPH	ADH1B
Glycerol	ADH1B
NADP	ADH1B
PLA2G4A	Hydrogen Ion
PLA2G4A	Fatty acid
PLA2G2D	Hydrogen Ion
PLA2G2D	Fatty acid
PLA2G6	Hydrogen Ion
PLA2G6	Fatty acid
PLA2G4A	Glycerophosphocholine
acetylcholine	BCHE
BCHE	Hydrogen Ion
PLA2G4A	Glycerylphosphorylethanolamine
2-arachidonoylglycerol	PTGS1
dihomo-gamma-linolenate	PTGS1
5-Hydroxyindoleacetaldehyde	ADH1B
Chloral hydrate	ADH1B
ADH1B	Water
ADH1B	Trichloroethanol
methanol	ADH1B
Butyric acid	FABP4
valeric acid	FABP4
hexanoic acid	FABP4
heptanoic acid	FABP4
octanoic acid	FABP4
nonanoic acid	FABP4
decanoic acid	FABP4
undecylic acid	FABP4
Dodecanoic acid	FABP4
tridecylic acid	FABP4
myristic acid	FABP4
pentadecylic acid	FABP4
Palmitic acid	FABP4
palmitolate	FABP4
9-heptadecylenic acid	FABP4
stearate	FABP4
cis-vaccenic acid	FABP4
oleate	FABP4
nonadecylic acid	FABP4
eicosanoate	FABP4
cis-gondoic acid	FABP4
behenic acid	FABP4
cis-erucic acid	FABP4
tetracosanoate	FABP4
nervonic acid	FABP4
Alpha-Linolenic acid	FABP4
stearidonic acid	FABP4
EPA	FABP4
DPA	FABP4
docosahexaenoate	FABP4
Linoleic acid	FABP4
gamma-linolenic acid	FABP4
dihomo-gamma-linolenate	FABP4
Arachidonic acid	FABP4
adrenic acid	FABP4
Water	AQP8
FADH	DHCR24
DHCR24	FAD
methylamine	AQP8
ALOX12	Oxygen
ALOX12	NADP
NADPH	ALOX12
PLA2G4A	PC(16:0/16:0)
PLA2G6	PC(16:0/16:0)
PLA2G2D	PC(16:0/16:0)
1-Acyl-sn-glycero-3-phosphoethanolamine	PLA2G4A
DHCR24	Hydrogen Ion
DHCR24	NADPH
NADP	DHCR24
Cholesterol	DHCR24
ALOX12	Arachidonic acid
PTGS1	Hydrogen Ion
Water	PTGS1
ADH1B	NAD
Hydrogen Ion	ADH1B
Acetaldehyde	ADH1B
NADH	ADH1B
ALOX12	Leukotriene A4
DHCR24	Lanosterin
DHCR24	Zymosterol intermediate 2
DHCR24	5a-Cholest-8-en-3b-ol
DHCR24	Lathosterol
LysoPC(18:1(9Z))	PLA2G4A
PLA2G4A	LysoPC(O-18:0)
PLA2G6	LysoPC(O-18:0)
PLA2G2D	LysoPC(O-18:0)
1-Radyl-2-acyl-sn-glycero-3-phosphocholine	PLA2G4A
1-Radyl-2-acyl-sn-glycero-3-phosphocholine	PLA2G6
1-Radyl-2-acyl-sn-glycero-3-phosphocholine	PLA2G2D
PLA2G4A	1-(1-Alkenyl)-sn-glycero-3-phosphoethanolamine
PLA2G6	1-(1-Alkenyl)-sn-glycero-3-phosphoethanolamine
PLA2G2D	1-(1-Alkenyl)-sn-glycero-3-phosphoethanolamine
PLA2G4A	Arachidonic acid
PLA2G6	Arachidonic acid
PLA2G2D	Arachidonic acid
PTGS1	Arachidonic acid
PLA2G4A	Linoleic acid
PLA2G6	Linoleic acid
PLA2G2D	Linoleic acid
ADH1B	Vitamin A
ADH1B	Retinal
prostaglandin G2	PTGS1
ADH1B	S-Lactoylglutathione
ADH1B	D-lactaldehyde
ADH1B	Glutathione
ADH1B	Formaldehyde
ADH1B	formylglutathione
PTGS1	9(S)-HPODE
PTGS1	NADPH
PTGS1	NADP
ALOX12	Water
ALOX12	15(S)-HPETE
12(S)-HPETE	ALOX12
ALOX12	Hydrogen Ion
ADH1B	20-OH-LTB4
ADH1B	D-glyceraldehyde
ADH1B	NADPH
ADH1B	Glycerol
ADH1B	NADP
ADH1B	5-Hydroxyindoleacetaldehyde
FABP4	Butyric acid
FABP4	valeric acid
FABP4	hexanoic acid
FABP4	heptanoic acid
FABP4	octanoic acid
FABP4	nonanoic acid
FABP4	decanoic acid
FABP4	undecylic acid
FABP4	Dodecanoic acid
FABP4	tridecylic acid
FABP4	myristic acid
FABP4	pentadecylic acid
FABP4	Palmitic acid
FABP4	palmitolate
FABP4	9-heptadecylenic acid
FABP4	stearate
FABP4	cis-vaccenic acid
FABP4	oleate
FABP4	nonadecylic acid
FABP4	eicosanoate
FABP4	cis-gondoic acid
FABP4	behenic acid
FABP4	cis-erucic acid
FABP4	tetracosanoate
FABP4	nervonic acid
FABP4	Alpha-Linolenic acid
FABP4	stearidonic acid
FABP4	EPA
FABP4	DPA
FABP4	docosahexaenoate
FABP4	Linoleic acid
FABP4	gamma-linolenic acid
FABP4	dihomo-gamma-linolenate
FABP4	Arachidonic acid
FABP4	adrenic acid
AQP8	Water
AQP8	methylamine
