## Supplementary File 13 for "Gene interaction perturbation network deciphers a high-resolution taxonomy in colorectal cancer"

### Sheet: S13
Supplementary File 13. Sample set enrichment analysis of ligand/receptor pairs expression in GINS subtypes. NES and FDR are reported. NE, not enriched.
Class	Receptor	Ligand	Subtype	GINS1	GINS2	GINS3	GINS4	GINS5	GINS6
IL13RA2_Receptor_Ligand	IL13RA2	IL13	GINS1	0.378466	NE	NE	NE	NE	NE
NOTCH2_Receptor_Ligand	NOTCH2	DLK1, DLL1, DLL3, DLL4, JAG1, JAG2	GINS1	0.437593	NE	0.153091	NE	NE	NE
FLT1_Receptor_Ligand	FLT1	PGF, VEGFA, VEGFB	GINS2	NE	0.41037	NE	NE	NE	NE
IGF2R_Receptor_Ligand	IGF2R	IGF2	GINS2	NE	0.436033	NE	NE	NE	NE
TGFBR1_Receptor_Ligand	TGFBR1	TGFB1, TGFB2, TGFB3	GINS2	NE	0.529526	NE	NE	NE	NE
EGFR_Receptor_Ligand	EGFR	AREG, BTC, EGF, EREG, HBEGF, TGFA	GINS3	NE	NE	0.39733	NE	NE	NE
EPHA1_Receptor_Ligand	EPHA1	EFNA1, EFNA2, EFNA3, EFNA4, EFNA5	GINS3	NE	NE	0.422946	NE	NE	NE
EPHA2_Receptor_Ligand	EPHA2	EFNA1, EFNA2, EFNA3, EFNA4, EFNA5	GINS3	NE	NE	0.354177	NE	NE	NE
EPHA5_Receptor_Ligand	EPHA5	EFNA1, EFNA2, EFNA3, EFNA4, EFNA5	GINS3	NE	NE	0.368144	NE	NE	NE
EPHA8_Receptor_Ligand	EPHA8	EFNA1, EFNA2, EFNA3, EFNA4, EFNA5	GINS3	NE	NE	0.458144	NE	NE	NE
EPHB2_Receptor_Ligand	EPHB2	EFNB1, EFNB2, EFNB3	GINS3	NE	0.202946	0.482662	NE	NE	NE
EPHB4_Receptor_Ligand	EPHB4	EFNB1, EFNB2, EFNB3	GINS3	NE	NE	0.389413	NE	NE	NE
EPHB6_Receptor_Ligand	EPHB6	EFNB1, EFNB2, EFNB3	GINS3	NE	NE	0.428902	NE	NE	NE
ACKR2_Receptor_Ligand	ACKR2	CCL11, CCL13, CCL14, CCL2, CCL4, CCL5, CCL7, CCL8	GINS4	NE	0.195647	NE	0.510274	NE	NE
FGFR1_Receptor_Ligand	FGFR1	FGF10, FGF11, FGF12, FGF13, FGF14, FGF16, FGF17, FGF18, FGF19, FGF1, FGF2, FGF3, FGF4, FGF5, FGF6, FGF9	GINS4	0.163622	0.184061	NE	0.433383	NE	NE
FGFR2_Receptor_Ligand	FGFR2	FGF10, FGF11, FGF12, FGF13, FGF14, FGF16, FGF17, FGF18, FGF19, FGF1, FGF2, FGF3, FGF4, FGF5, FGF6, FGF7, FGF8, FGF9	GINS4	NE	NE	NE	0.452958	NE	NE
IL1R1_Receptor_Ligand	IL1R1	IL1A, IL1B, IL1RN	GINS4	NE	0.15989	0.141785	0.481544	NE	NE
CXCR3_Receptor_Ligand	CXCR3	CCL11, CCL21, CXCL10, CXCL11, CXCL9	GINS5	0.148144	NE	NE	NE	0.470823	NE
IFNAR1_Receptor_Ligand	IFNAR1	IFNA10, IFNA13, IFNA14, IFNA16, IFNA17, IFNA1, IFNA21, IFNA2, IFNA4, IFNA5, IFNA6, IFNA7, IFNA8, IFNB1, IFNW1	GINS5	NE	NE	NE	NE	0.454811	NE
IFNGR1_Receptor_Ligand	IFNGR1	IFNG	GINS5	0.154325	NE	NE	NE	0.458873	NE
TNFRSF10A_Receptor_Ligand	TNFRSF10A	TNFSF10	GINS5	NE	NE	NE	NE	0.443595	NE
TNFRSF9_Receptor_Ligand	TNFRSF9	TNFSF9	GINS5	NE	0.170344	NE	NE	0.417686	NE
BMPR1A_Receptor_Ligand	BMPR1A	BMP10, BMP15, BMP2, BMP3, BMP4, BMP5, BMP6, BMP7, BMP8B	GINS6	0.183054	NE	NE	NE	NE	0.418487
BMPR1B_Receptor_Ligand	BMPR1B	BMP10, BMP15, BMP2, BMP3, BMP4, BMP5, BMP6, BMP7, BMP8B	GINS6	NE	NE	NE	NE	NE	0.449843
BMPR2_Receptor_Ligand	BMPR2	BMP10, BMP15, BMP2, BMP3, BMP4, BMP5, BMP6, BMP7, BMP8B	GINS6	NE	NE	NE	NE	NE	0.517942
