## Supplementary File 14 for "Gene interaction perturbation network deciphers a high-resolution taxonomy in colorectal cancer"

### Sheet: S14
Supplementary File 14. The targeted pahtways and molecules of candidate durgs for six subtypes.
Drug	Subtype	Pathway	TARGET
AZD6482	GINS1	PI3K/MTOR signaling	PI3KB
AZD8055	GINS1	PI3K/MTOR signaling	MTORC1, MTORC2
BI-2536	GINS1	Cell cycle	PLK1, PLK2, PLK3
Erastin	GINS1	Ferroptosis	VDAC2, VDAC3
Gemcitabine	GINS1	DNA replication	RRM1, TYMS, CMPK1
Paclitaxel	GINS1	Mitosis	TUBB1, BCL2, MAP2, MAP4, MAPT, NR1I2
Refametinib	GINS1	ERK MAPK signaling	MEK1, MEK2
Temsirolimus	GINS1	PI3K/MTOR signaling	MTOR
CHIR-99021	GINS2	WNT signaling	GSK3A, GSK3B
Entinostat	GINS2	Chromatin histone acetylation	HDAC1, HDAC3
Linsitinib	GINS2	IGF1R signaling	IGF1R
Merck60	GINS2	Chromatin histone acetylation	HDAC1, HDAC2
Vorinostat	GINS2	Chromatin histone acetylation	HDAC1, HDAC2, HDAC3, HDAC6, HDAC8
Afatinib	GINS3	EGFR signaling	ERBB2, EGFR
Axitinib	GINS3	RTK signaling	PDGFR, KIT, VEGFR
Bleomycin	GINS3	DNA replication	LIG1, LIG3
Bortezomib	GINS6	Protein stability and degradation	PSMB5, PSMB1
Gefitinib	GINS3	EGFR signaling	EGFR
Lapatinib	GINS3	EGFR signaling	EGFR, ERBB2
Palbociclib	GINS3	Cell cycle	CDK4, CDK6
Sorafenib	GINS3	RTK signaling	PDGFR, KIT, VEGFR, RAF
Sunitinib	GINS3	RTK signaling	PDGFR, KIT, VEGFR, FLT3, RET, CSF1R
Elesclomol	GINS4	Protein stability and degradation	HSP90
Etoposide	GINS4	DNA replication	TOP2
GNF-2	GINS4	ABL signaling	BCR-ABL
Navitoclax	GINS4	Apoptosis regulation	BCL2, BCL-XL, BCL-W
Nilotinib	GINS4	ABL signaling	ABL1, KIT
Obatoclax	GINS4	Apoptosis regulation	BCL2, BCL-XL, BCL-W, MCL1
Selumetinib	GINS4	ERK MAPK signaling	MEK1, MEK2
Bosutinib	GINS5	ABL signaling	SRC, ABL, TEC
Cisplatin	GINS5	DNA replication	MPG, A2M, TF, ATOX1
KU-55933	GINS5	Genome integrity	ATM
Niraparib	GINS5	Genome integrity	PARP1, PARP2
Olaparib	GINS5	Genome integrity	PARP1, PARP2
Talazoparib	GINS5	Genome integrity	PARP1, PARP2
Vemurafenib	GINS5	ERK MAPK signaling	BRAF
Atorvastatin	GINS6	Metabolism	NA
Fluvastatin	GINS6	Metabolism	NA
Lovastatin	GINS6	Metabolism	NA
Parthenolide	GINS6	Chromatin histone acetylation	HDAC1
Simvastatin	GINS6	Metabolism	NA
