## Supplementary File 15 for "Gene interaction perturbation network deciphers a high-resolution taxonomy in colorectal cancer"

### Sheet: S15
Supplementary File 15. Details of data sources.
Accession number	Platform	Num of patients	Survival information	Treatment information	MSI information	Metastasis information	TP53 mutation	KRAS mutation	BRAF mutation	Use
GSE14333	GPL570	290	Yes	No	No	No	No	No	No	Discovery
GSE143985	GPL570	91	Yes	No	Yes	No	Yes	Yes	Yes	Discovery
GSE161158	GPL570	250	Yes	No	No	No	No	No	No	Discovery
GSE17536	GPL570	177	Yes	No	No	No	No	No	No	Discovery
GSE17537	GPL570	55	Yes	No	No	No	No	No	No	Discovery
GSE29621	GPL570	65	Yes	No	No	Yes	No	No	No	Discovery
GSE31595	GPL570	37	Yes	No	No	No	No	No	No	Discovery
GSE38832	GPL570	122	Yes	No	No	No	No	No	No	Discovery
GSE39084	GPL570	70	Yes	No	Yes	Yes	Yes	Yes	Yes	Discovery
GSE39582	GPL570	585	Yes	Yes|5-FU based ACT	Yes	Yes	Yes	Yes	Yes	Discovery
GSE92921	GPL570	59	Yes	No	Yes	No	Yes	Yes	Yes	Discovery
GSE72970	GPL570	124	Yes	Yes|5-FU based ACT |Bevacizumab	No	Yes	No	No	No	Discovery
GSE28702	GPL570	83	No	Yes|5-FU based ACT	No	No	No	No	No	Discovery
GSE45404	GPL570	42	No	Yes|5-FU based ACT	No	No	No	No	No	Discovery
GSE52735	GPL570	37	No	Yes|5-FU based ACT	No	No	No	No	No	Discovery
GSE62080	GPL570	21	No	Yes|5-FU based ACT	No	No	No	No	No	Discovery
GSE69657	GPL570	16	No	Yes|5-FU based ACT	No	No	No	No	No	Discovery
GSE19860	GPL570	29	No	Yes|5-FU based ACT |Bevacizumab	No	No	No	No	No	Discovery
GSE19862	GPL570	14	No	Yes|Bevacizumab	No	No	No	No	No	Discovery
GTEx-CRC	HTseq	308	No	No	No	No	No	No	No	Discovery
GSE13067	GPL570	74	No	No	Yes	No	No	No	No	Validation
GSE13294	GPL570	155	No	No	Yes	No	No	No	No	Validation
GSE18088	GPL570	53	No	No	Yes	No	No	No	No	Validation
GSE18105	GPL570	111	No	No	No	Yes	No	No	No	Validation
GSE33113	GPL570	90	Yes	No	No	No	No	No	No	Validation
GSE64256	GPL570	125	No	No	No	Yes	No	No	No	Validation
GSE71222	GPL570	152	No	No	No	Yes	No	No	No	Validation
GSE104645	GPL6480	193	No	Yes|5-FU based ACT	No	No	No	No	No	Validation
GSE106584	GPL17586	156	Yes	No	No	No	No	No	No	Validation
GSE131418	GPL15048	174	Yes	No	Yes	Yes	No	No	No	Validation
GSE16125	GPL5175	36	Yes	No	No	No	Yes	Yes	No	Validation
GSE41258	GPL96	390	Yes	No	Yes	Yes	Yes	No	No	Validation
GSE5851	GPL571	80	No	Yes|Cetuximab	No	No	No	No	No	Validation
GSE75315	GPL5175	211	No	No	Yes	No	No	Yes	Yes	Validation
TCGA-CRC	HTseq	584	Yes	No	No	Yes	Yes	Yes	Yes	Validation
GSE26682	GPL96 & GPL570	331	No	No	Yes	No	No	No	No	Validation
GSE24551	GPL5175 & GPL11028	320	Yes	No	Yes	No	No	No	No	Validation
GSE12945	GPL96	62	Yes	No	No	Yes	No	No	No	Validation
GSE21510	GPL570	123	No	No	No	Yes	No	No	No	Validation
GSE78220	GPL11154	27	Yes	Yes|Immutherapy						Exploration
GSE176307	GPL24014	89	Yes	Yes|Immutherapy						Exploration
IMvigor210	HTseq	298	Yes	Yes|Immutherapy						Exploration
TCGA-CRC	Proteome									Exploration
TCGA-CRC	WES									Exploration
TCGA-CRC	CNV									Exploration
TCGA-CRC	Methylation									Exploration
CCLE	Transcriptome (GPL15308)									Exploration
CCLE	Metabolomics									Exploration
GSE35144	GPL570 (Human+PDX)	27 pairs	No	No	No	No	No	No	No	Exploration
GSE73255	GPL6947 (Human)	116	No	No	No	No	No	No	No	Exploration
GSE76402	GPL10558 (PDX)	116	No	No	No	No	No	No	No	Exploration
GSE56699	GPL14951	72	No	Yes|Radiotherapy	No	No	No	No	No	Exploration
GSE81861	GPL11154 (Single cell data)									Exploration
GDSC	https://www.cancerrxgene.org/			Yes						Exploration
CTRP	https://portals.broadinstitute.org/ctrp/			Yes						Exploration
PRISM	https://www.theprismlab.org/			Yes						Exploration
